# A mitochondrial long-chain fatty acid oxidation defect leads to uncharged tRNA accumulation and activation of the integrated stress response in the mouse heart

**DOI:** 10.1101/2021.05.13.443905

**Authors:** Pablo Ranea-Robles, Natalya N. Pavlova, Aaron Bender, Andrea S. Pereyra, Jessica M. Ellis, Brandon Stauffer, Chunli Yu, Craig B. Thompson, Carmen Argmann, Michelle Puchowicz, Sander M. Houten

## Abstract

The heart relies mainly on mitochondrial fatty acid β-oxidation (FAO) for its high energy requirements. Cardiomyopathy and arrhythmias can be severe complications in patients with inherited defects in mitochondrial long-chain FAO, reinforcing the importance of FAO for cardiac health. However, the pathophysiological mechanisms that underlie the cardiac abnormalities in long-chain FAO disorders remain largely unknown. Here, we investigated the cardiac transcriptional adaptations to the FAO defect in the long-chain acyl-CoA dehydrogenase (LCAD) knockout (KO) mouse. We found a prominent activation of the integrated stress response (ISR) mediated by the eIF2α/ATF4 axis in both fed and fasted states, accompanied by a reduction in cardiac protein synthesis during a short period of food withdrawal. Notably, we found an accumulation of uncharged tRNAs in LCAD KO hearts, consistent with a reduced availability of cardiac amino acids, in particular, glutamine. We replicated the activation of the cardiac ISR in hearts of mice with a muscle-specific deletion of carnitine palmitoyltransferase 2 deletion (*Cpt2*^M-/-^). Our results show that perturbations in amino acid metabolism caused by long-chain FAO deficiency impact cardiac metabolic signaling, in particular the ISR, and may play a role in the associated cardiac pathology.
