## Supplementary Table S2 for "A mitochondrial long-chain fatty acid oxidation defect leads to uncharged tRNA accumulation and activation of the integrated stress response in the mouse heart"

### Sheet: S2A
Table S2A
Blood glucose and plasma acylcarnitine profile of WT and LCAD KO mice during the food withdrawal time course experiment
Glucose units: mmol/L
Acylcarnitine profile units: µmol/L
SampleID	Sex	LCAD	Time_point	Glucose	C0	C2	C3	C4	C5:1	C5	C4-OH	C6	C5-OH	C8:1	C8	C3-DC	C10:2	C10:1	C10	C4-DC	C5-DC	C12:1	C12	C6-DC	C12:1-OH	C12-OH	C14:2	C14:1	C14	C14:1-OH	C14-OH	C16:1	C16	C16:1-OH	C16-OH	C18:2	C18:1	C18	C18:2-OH	C18:1-OH	C18-OH
382	female	wt	1	8	22.1116	13.2492	0.340343	0.51143	0.00372031	0.0664203	0.089194	0.0347474	0.0339612	0.0126506	0.0195532	0.0241469	0.00206132	0.00512224	0.00633171	0.0421015	0.0159811	0.00755733	0.0205992	0.0145272	0.00733242	0.00845397	0.0063087	0.0282235	0.0399555	0.00695484	0.00710622	0.0339792	0.114303	0.00596135	0.00924769	0.0453689	0.0884564	0.0383191	0.0104864	0.00715148	0.0078688
471	male	wt	1	8.47	45.2188	19.8025	0.364815	0.216921	0.00720698	0.0594936	0.161819	0.0204354	0.06659	0.00586477	0.00359795	0.0546263	0.00337951	0.00861347	0.00867084	0.0480503	0.025305	0.00232387	0.00997134	0.021711	0.00995953	0.0216717	0.0169404	0.0354923	0.0341389	0.0113443	0.00841193	0.0472374	0.141973	0.00557055	0.0101602	0.0665704	0.115357	0.0259888	0.0103769	0.00856551	0.0102261
577	male	wt	1	9.17	25.0978	9.84891	0.193805	0.126072	0.00866398	0.0578521	0.0467381	0.0143839	0.0424182	0.0202674	0.0102089	0.0282331	0.00726453	0.0182865	0.00532869	0.0175269	0.00828085	0.00488578	0.00851972	0.00841966	0.0149616	0.00600738	0.00250043	0.0110482	0.0365412	0.00494845	0.00502422	0.00731966	0.0868298	0.00386483	0.00194385	0.0174737	0.0421446	0.0263573	0.0150478	0.00225768	0.00930353
717	female	wt	1	7.56	23.33	16.12	0.33	0.31	0	0.05	0.16	0.03	0.04	0.01	0.01	0.03	0.01	0.01	0.01	0.02	0.03	0.02	0.02	0.03	0.01	0.01	0.02	0.05	0.07	0.02	0.01	0.06	0.16	0.02	0.01	0.08	0.15	0.04	0.01	0.01	0.01
676	female	wt	1	11.14	20.04	8.26	0.21	0.5	0.01	0.06	0.07	0.03	0.03	0.01	0.01	0.02	0	0.01	0	0.03	0.01	0.01	0.02	0.01	0.01	0.01	0.01	0.02	0.03	0.01	0.01	0.02	0.06	0.01	0.01	0.03	0.07	0.03	0.01	0.01	0.01
817	male	wt	1	10.42	25.1872	14.7209	0.4407	0.3444	0.009	0.054	0.0952	0.0233	0.049	0.0042	0.0114	0.0454	0.0087	0.0034	0.016	0.0449	0.0144	0.0477	0.1855	0.334	0.0267	0.2689	0.1118	0.1085	0.1461	0.0569	0.0354	0.0568	0.1524	0.0178	0.0925	0.0841	0.0536	0.1101	0.0446	0.022	0.0422
397	female	wt	2	5.72	19.4751	25.3362	0.366356	0.220549	0.00986217	0.0890548	0.332993	0.0833333	0.0504096	0.0162166	0.0310522	0.0296151	0.00681341	0.0263248	0.0267107	0.0148264	0.0244083	0.0366432	0.0626518	0.0397786	0.0348149	0.0161442	0.0436877	0.149949	0.280734	0.0580186	0.0257763	0.203316	0.500256	0.0430948	0.0396812	0.223267	0.425338	0.0778382	0.0229093	0.0362898	0.0156354
407	male	wt	2	9.03	23.7072	16.6863	0.692373	0.308472	0.00864357	0.049919	0.216032	0.0330997	0.0470595	0.0133352	0.00662285	0.0442199	0.00465215	0.0150564	0.0140057	0.0323628	0.0235013	0.0114516	0.0190701	0.0246323	0.00374629	0.0185047	0.00611848	0.027675	0.0502537	0.0105842	0.00696084	0.0353244	0.191192	0.00924844	0.0154814	0.0561753	0.114269	0.0357563	0.0193391	0.00975277	0.00431404
610	male	wt	2	9.5	20.6644	12.1439	0.382003	0.36832	0.00384158	0.0963003	0.0931268	0.0262465	0.0486752	0.033066	0.0845802	0.212456	0.0136809	0.0127172	0.0709571	0.0321044	0.352096	0.0114971	0.0125375	0.00874856	0.00687033	0.00995737	0.034563	0.107341	0.0811842	0.0102422	0.00478398	0.0334481	0.25525	0.00899458	0.00899849	0.0435647	0.116364	0.0400641	0.00641492	0.00681229	0.00834726
703	female	wt	2	5	14.66	11.78	0.31	0.29	0.01	0.07	0.22	0.02	0.03	0.01	0.01	0.03	0	0.02	0.01	0.02	0.01	0.02	0.04	0.05	0.01	0.01	0.02	0.06	0.14	0.03	0.01	0.09	0.26	0.02	0.03	0.14	0.26	0.06	0.03	0.03	0.01
712	male	wt	2	6.39	22.67	12.74	0.48	0.39	0	0.04	0.22	0.03	0.05	0	0.01	0.05	0	0.01	0.01	0.02	0.03	0.01	0.02	0.04	0.01	0.01	0.02	0.06	0.1	0.01	0.01	0.09	0.22	0.02	0.01	0.08	0.19	0.04	0.02	0.01	0.01
691	female	wt	2	6	17	13.74	0.27	0.36	0	0.06	0.27	0.04	0.03	0.01	0.02	0.02	0.01	0.02	0.01	0.01	0.02	0.01	0.03	0.05	0.01	0.01	0.03	0.07	0.09	0.02	0.01	0.05	0.23	0.02	0.02	0.11	0.21	0.06	0.01	0.02	0.01
371	female	wt	3	4.72	12.8277	16.8147	0.140391	0.140485	0.00780101	0.0461634	0.221885	0.0400217	0.0345877	0.00293679	0.00810072	0.0444515	0.00690405	0.0206678	0.0154167	0.0190835	0.0143211	0.0166691	0.0204755	0.0421965	0.016783	0.0150427	0.0272791	0.0563144	0.11582	0.0318217	0.0135581	0.091572	0.324908	0.0190761	0.0256143	0.133793	0.263203	0.0643822	0.0213121	0.0230275	0.0104946
623	male	wt	3	3.08	13.7487	19.4139	0.240932	0.1736	0.00485428	0.0660917	0.250862	0.0202421	0.043231	0.0317802	0.0157365	0.0354628	0.00442283	0.0215698	0.0126657	0.0213247	0.0159782	0.0211542	0.032947	0.0309794	0.0102834	0.0162772	0.0295984	0.0920909	0.216606	0.0339069	0.0179692	0.0998279	0.441794	0.0294696	0.0354745	0.157541	0.298	0.0769028	0.027793	0.0381731	0.00907136
724	female	wt	3	5.31	15.65	9.21	0.26	0.29	0	0.03	0.17	0.02	0.04	0.01	0.01	0.03	0	0.01	0.02	0.02	0.03	0.02	0.02	0.09	0.01	0.01	0.02	0.07	0.12	0.03	0.01	0.09	0.27	0.02	0.02	0.12	0.26	0.05	0.02	0.03	0.01
721	male	wt	3	4.08	16.93	13.82	0.31	0.42	0	0.06	0.23	0.03	0.05	0.01	0.01	0.04	0.01	0.02	0.01	0.02	0.03	0.01	0.03	0.08	0.01	0.04	0.02	0.08	0.14	0.03	0.02	0.13	0.36	0.03	0.04	0.17	0.29	0.07	0.03	0.04	0.01
733	male	wt	3	6.83	19.1	9.46	0.34	0.29	0	0.05	0.22	0.02	0.04	0	0.02	0.06	0	0.01	0.02	0.03	0.04	0.02	0.02	0.06	0.01	0.02	0.01	0.06	0.09	0.02	0.01	0.08	0.27	0.02	0.02	0.11	0.19	0.05	0.03	0.02	0.02
783	female	wt	3	5.72	9.8825	11.9139	0.2304	0.3637	0.0035	0.0305	0.2286	0.0259	0.0263	0.0053	0.0095	0.0224	0.0074	0.0125	0.0204	0.0311	0.0209	0.0863	0.0791	0.4059	0.0848	0.0731	0.0539	0.1356	0.2399	0.0654	0.0482	0.0945	0.3366	0.0485	0.0574	0.1896	0.2634	0.0986	0.0341	0.0327	0.0256
372	female	wt	4	4.39	7.48705	10.7251	0.110452	0.0886961	0.00694142	0.0280977	0.166617	0.0380834	0.0185387	0.00458462	0.0200558	0.0543033	0.00487986	0.0205757	0.0137758	0.0271066	0.0154577	0.0196655	0.0250585	0.0773729	0.0170992	0.0129962	0.0175919	0.0518254	0.0943679	0.0172408	0.00910369	0.0734269	0.279708	0.0166545	0.0186822	0.139371	0.242277	0.0506361	0.0154613	0.0283093	0.00953359
412	male	wt	4	8.94	18.8855	13.4612	0.140801	0.126921	0.00551545	0.0349134	0.165054	0.0327747	0.0414369	0.0156009	0.00877348	0.0946012	0.0106751	0.0124277	0.0165748	0.0367487	0.0182696	0.00944313	0.0216457	0.03465	0.00837945	0.0229619	0.0102735	0.04752	0.0643912	0.0168344	0.00493566	0.0596628	0.227605	0.0112541	0.013315	0.0835899	0.134097	0.0335229	0.0189062	0.0109412	0.00479975
624	male	wt	4	3.61	11.9393	9.9524	0.25865	0.165268	0.008372	0.0645722	0.151253	0.0130769	0.0321323	0.0512943	0.00949289	0.0246386	0.00356751	0.0157056	0.0257477	0.032973	0.0152021	0.00774805	0.024168	0.0408992	0.0159031	0.0207779	0.028385	0.0493186	0.10119	0.0258116	0.0154879	0.060311	0.319795	0.0360181	0.0310375	0.171663	0.295669	0.0644289	0.0333566	0.0302582	0.0105052
625	male	wt	4	5.19	6.97024	7.90496	0.161507	0.106017	0.00369807	0.0355545	0.129406	0.0183492	0.0175582	0.020033	0.00633972	0.106047	0.00327268	0.00876371	0.0121496	0.00975955	0.0100237	0.00890502	0.0189357	0.022182	0.00656689	0.00675852	0.0107201	0.0334987	0.064354	0.0143806	0.00989643	0.0449171	0.191781	0.017048	0.017845	0.0869838	0.172111	0.0433191	0.0169719	0.0224716	0.0102877
723	female	wt	4	3.56	9.37	9.21	0.28	0.18	0	0.02	0.21	0.03	0.02	0.01	0.01	0.04	0	0.02	0.01	0.03	0.03	0.01	0.02	0.18	0.02	0.02	0.02	0.06	0.13	0.02	0.02	0.1	0.33	0.03	0.04	0.14	0.32	0.07	0.03	0.04	0.01
769	female	wt	4	6.17	12.0653	8.7464	0.5501	0.2702	0.0059	0.0534	0.1597	0.0134	0.0391	0.0066	0.0135	0.0247	0.0053	0.0123	0.0251	0.0357	0.0239	0.0432	0.0988	0.3829	0.0303	0.0501	0.0535	0.0921	0.1349	0.0525	0.0346	0.0948	0.2509	0.0551	0.0287	0.1054	0.2194	0.0442	0.0194	0.0272	0.0089
374	female	wt	5	7.89	17.4733	11.4731	0.189206	0.179466	0.0116451	0.0585632	0.0352441	0.00946075	0.0241192	0.00678402	0.00826388	0.0426352	0.00491226	0.00571363	0.00715263	0.0345897	0.0109683	0.00687828	0.0083811	0.0141778	0.0119176	0.0106232	0.00418085	0.0152787	0.0244968	0.0127451	0.00672578	0.0163016	0.0642461	0.0113867	0.00637262	0.0321459	0.0525125	0.0265128	0.0149737	0.010747	0.00414067
413	male	wt	5	8.89	20.1302	11.0475	0.211501	0.312845	0.0111453	0.0669412	0.0568546	0.0171115	0.0412206	0.0159694	0.0059474	0.0366029	0.00943673	0.0120655	0.00703269	0.0297824	0.0118265	0.0092613	0.014764	0.00916101	0.00627311	0.0127903	0.00935897	0.0133991	0.027122	0.00528575	0.00617684	0.0134532	0.0936935	0.00504829	0.00535817	0.0223281	0.0353398	0.0192048	0.019557	0.00294604	0.00723259
617	female	wt	5	8.64	7.99856	6.2064	0.0670704	0.0693824	0.00928759	0.00654356	0.0253871	0.00625011	0.018796	0.0289158	0.0100884	0.0910103	0.00325822	0.00769022	0.00372027	0.0144349	0.0144432	0.00282151	0.00485816	0.00938753	0.00515163	0.0019415	0.00503102	0.0122477	0.0136355	0.00369271	0.00518419	0.0102311	0.050384	0.00304265	0.00245723	0.0188273	0.0352846	0.0192004	0.00858004	0.0044201	0.00685621
755	male	wt	5	9.36	13.7817	7.5238	0.1823	0.1513	0.0014	0.0178	0.033	0.0091	0.0239	0.0038	0.0089	0.0367	0.0052	0.0048	0.0103	0.0413	0.0255	0.0115	0.0289	0.2038	0.0398	0.0618	0.0197	0.0483	0.097	0.0459	0.0329	0.0469	0.1141	0.0169	0.0322	0.0541	0.0425	0.0297	0.0297	0.0247	0.0042
756	male	wt	5	9.97	18.3291	14.0138	0.3335	0.2659	0.0036	0.0393	0.0965	0.014	0.0346	0.0062	0.0089	0.0536	0.0068	0.0054	0.0123	0.0382	0.0188	0.0676	0.0317	0.2884	0.0631	0.1299	0.0637	0.1047	0.1257	0.0896	0.0434	0.0618	0.1626	0.0583	0.0402	0.0693	0.0888	0.0398	0.0137	0.0273	0.0249
744	female	wt	5	9.17	13.8448	8.7933	0.7384	1.4244	0.0046	0.1239	0.0356	0.0697	0.029	0.003	0.0189	0.0273	0.0059	0.0062	0.0039	0.051	0.0275	0.0453	0.0454	0.1262	0.0352	0.0443	0.0288	0.0481	0.0591	0.0173	0.0176	0.0314	0.0564	0.0375	0.026	0.0556	0.0325	0.0304	0.0149	0.0346	0.0235
656	female	wt	6	9.42	21.26	13.17	0.3	0.44	0	0.05	0.16	0.02	0.03	0.01	0.01	0.04	0	0.01	0.01	0.04	0.02	0.01	0.02	0.04	0.02	0.01	0.01	0.04	0.06	0.02	0	0.04	0.15	0.01	0.01	0.06	0.11	0.03	0.02	0.01	0.01
660	female	wt	6	9.75	16.72	9.46	0.29	0.47	0.01	0.04	0.11	0.02	0.03	0.01	0.01	0.02	0	0.01	0.01	0.04	0.03	0.01	0.02	0.03	0.02	0.01	0.01	0.03	0.07	0.01	0.01	0.04	0.11	0.01	0.01	0.06	0.09	0.03	0.02	0.01	0
711	male	wt	6	11.39	30.99	16.08	0.5	0.43	0	0.05	0.18	0.02	0.05	0.01	0	0.04	0.01	0.01	0	0.04	0.03	0.01	0.01	0.03	0.01	0.01	0.01	0.03	0.05	0.01	0.01	0.03	0.11	0.01	0.01	0.05	0.07	0.03	0.01	0.01	0.01
759	male	wt	6	9.94	16.6159	10.2858	0.3745	0.3675	0.0087	0.0627	0.0919	0.0226	0.0397	0.0048	0.0078	0.0186	0.0045	0.005	0.0108	0.0222	0.0137	0.0689	0.0878	0.237	0.0596	0.0735	0.0477	0.0579	0.1022	0.0504	0.0443	0.0443	0.1336	0.0162	0.0271	0.0282	0.0277	0.025	0.0201	0.0286	0.0112
760	male	wt	6	10.58	23.2188	13.1557	0.388	0.5235	0.0079	0.0635	0.1209	0.0273	0.0485	0.002	0.0114	0.0557	0.0065	0.0072	0.0087	0.053	0.0293	0.0264	0.0899	0.1841	0.0289	0.0886	0.0435	0.0512	0.0577	0.0266	0.0358	0.043	0.1881	0.0294	0.0451	0.0313	0.1028	0.0742	0.0381	0.0196	0.0437
768	female	wt	6	8.81	18.3932	14.2202	0.4151	0.4269	0.0036	0.0525	0.0829	0.0178	0.0441	0.0025	0.0106	0.0266	0.0027	0.0103	0.0061	0.0404	0.0314	0.0226	0.0424	0.0755	0.022	0.0204	0.015	0.0457	0.0684	0.0333	0.0201	0.0275	0.1267	0.0294	0.0211	0.0455	0.1001	0.0347	0.0133	0.0272	0.0142
395	female	ko	1	7.06	17.5881	13.471	0.168411	0.171056	0.00168816	0.0417153	0.0807848	0.0791594	0.0343822	0.0172945	0.0330412	0.0245885	0.0167449	0.0557746	0.0278439	0.0189384	0.0431875	0.215421	0.176665	0.0863234	0.0415166	0.0270702	1.24119	3.36185	0.386657	0.0430774	0.0150714	0.171888	0.423038	0.0388871	0.0228676	0.192288	0.366812	0.0840566	0.0151515	0.021463	0.0127242
472	male	ko	1	9.11	26.3561	10.4443	0.198528	0.134934	0.00358683	0.0280489	0.0677006	0.0532587	0.0369808	0.0168229	0.0133924	0.0230854	0.0153181	0.0586605	0.00969861	0.0217137	0.0230813	0.0999984	0.0828379	0.0822664	0.0118274	0.0191411	0.395941	1.32593	0.165706	0.0190727	0.00819528	0.0798849	0.266663	0.0191259	0.019854	0.099447	0.182254	0.0530596	0.0198196	0.0153026	0.0121619
580	male	ko	1	8.53	21.8616	8.77691	0.114083	0.114244	0.00512627	0.0489964	0.0530089	0.0192936	0.0352345	0.0401918	0.00720762	0.181802	0.0117312	0.0218039	0.00742781	0.0200374	0.035473	0.0545263	0.0336115	0.0343145	0.00526984	0.00926428	0.215458	0.596087	0.0989301	0.00632567	0.0052732	0.0414375	0.220803	0.0108808	0.00867663	0.0576219	0.136473	0.0439856	0.00882061	0.00730235	0.00614366
720	female	ko	1	7.25	18.37	7.87	0.37	0.32	0	0.06	0.06	0.03	0.03	0.01	0.01	0.02	0.02	0.05	0.01	0.02	0.02	0.09	0.09	0.04	0.01	0.01	0.62	1.66	0.27	0.02	0.01	0.1	0.31	0.03	0.02	0.13	0.27	0.05	0.02	0.02	0.01
644	female	ko	1	6.75	17.51	10.22	0.22	0.4	0.01	0.05	0.08	0.05	0.03	0.01	0.02	0.02	0.01	0.05	0.02	0.02	0.03	0.1	0.11	0.05	0.02	0.02	0.64	1.75	0.23	0.03	0.01	0.1	0.31	0.02	0.01	0.1	0.2	0.04	0.02	0.03	0.01
816	male	ko	1	7.94	20.7751	11.2536	0.3259	0.481	0.0033	0.074	0.0791	0.0479	0.0524	0.0024	0.0106	0.0214	0.0088	0.0203	0.0155	0.0282	0.0435	0.4265	0.2831	0.4253	0.0449	0.4225	1.3991	1.3331	0.4445	0.123	0.1141	0.0622	0.3035	0.0991	0.0445	0.0524	0.0755	0.0393	0.0393	0.0315	0.0915
398	female	ko	2	3.44	9.25014	9.5345	0.231659	0.200603	0.00665461	0.02143	0.0753352	0.0752528	0.0294183	0.00490087	0.0371365	0.021347	0.0178395	0.044816	0.0349156	0.0136034	0.0598518	0.230447	0.32899	0.0959186	0.0434276	0.030174	1.18081	4.09466	0.73533	0.0794688	0.052532	0.47771	1.38315	0.0920862	0.0718446	0.431955	0.912622	0.142128	0.02997	0.0548019	0.0239006
415	male	ko	2	3.81	12.8508	9.19053	0.412817	0.293732	0.00749871	0.0620212	0.0878731	0.0599558	0.0423303	0.0145634	0.0302975	0.0377646	0.0176085	0.0698935	0.0468168	0.0306559	0.0315373	0.307655	0.325787	0.095503	0.0488088	0.0413177	1.34422	3.75495	0.673295	0.0833327	0.0395168	0.421629	1.04385	0.0564076	0.0420773	0.350619	0.677361	0.1209	0.0262371	0.0287597	0.0188641
611	male	ko	2	10.87	15.3442	10.1566	0.0913561	0.0874353	0.00989322	0.0208636	0.0484534	0.0714631	0.032889	0.043982	0.0162267	0.120399	0.027598	0.111668	0.0378128	0.00990838	0.0290134	0.183446	0.196138	0.0742053	0.0226401	0.0163928	1.06318	2.74781	0.375659	0.0365724	0.0175117	0.182156	0.633473	0.0331089	0.0225414	0.247121	0.447319	0.0763629	0.025542	0.0273014	0.00774404
701	female	ko	2	3.69	10.88	10.26	0.16	0.19	0	0.04	0.12	0.05	0.03	0.01	0.04	0.01	0.02	0.05	0.06	0.02	0.02	0.29	0.52	0.06	0.07	0.03	1.76	5.14	0.9	0.11	0.04	0.6	1.4	0.08	0.06	0.5	1	0.15	0.04	0.05	0.01
685	female	ko	2	2.92	8.59	8.17	0.16	0.14	0	0.02	0.07	0.03	0.03	0.01	0.02	0.02	0.01	0.07	0.05	0.01	0.03	0.24	0.47	0.06	0.06	0.02	1.38	4.62	0.93	0.1	0.03	0.65	1.57	0.09	0.07	0.52	1.08	0.16	0.04	0.06	0.02
713	male	ko	2	4.72	18.35	10.62	0.29	0.36	0	0.08	0.1	0.08	0.04	0.01	0.02	0.04	0.03	0.09	0.04	0.01	0.04	0.35	0.25	0.16	0.04	0.04	1.45	4.06	0.54	0.07	0.02	0.35	0.6	0.05	0.03	0.3	0.46	0.06	0.03	0.03	0.01
399	female	ko	3	2.94	4.12115	6.3478	0.05278	0.0426563	0.00239259	0.00784218	0.0331108	0.032392	0.0348758	0.00298544	0.0276197	0.0155472	0.0146158	0.0467933	0.0263007	0.0106801	0.0514208	0.130593	0.257505	0.162022	0.0339665	0.0259095	0.821932	2.69207	0.524345	0.064801	0.0246134	0.310918	1.06768	0.0580773	0.0653287	0.348323	0.779562	0.163102	0.02163	0.0462824	0.0209977
608	male	ko	3	2.56	2.56895	2.96358	0.0712178	0.078909	0.0115917	0.0194685	0.0291835	0.0116512	0.012414	0.0292398	0.0111629	0.148202	0.0170601	0.0555864	0.0136824	0.00469237	0.023757	0.071504	0.138863	0.0401196	0.0284264	0.0208149	0.549732	1.60291	0.49584	0.0604533	0.0267052	0.304783	1.19247	0.0654547	0.0563584	0.411021	0.749658	0.165433	0.0409436	0.0528669	0.0187921
708	male	ko	3	3.64	6.43	5.92	0.04	0.08	0.01	0.01	0.06	0.02	0.03	0.01	0.01	0.03	0.02	0.07	0.05	0.01	0.02	0.21	0.35	0.04	0.09	0.02	1.64	5.32	1.08	0.14	0.04	1.12	1.85	0.12	0.07	0.69	1.3	0.14	0.06	0.09	0.01
615	female	ko	3	3.39	7.75	4.28	0.19	0.15	0	0.01	0.07	0.02	0.03	0.01	0.01	0.02	0.01	0.03	0.02	0.01	0.02	0.13	0.15	0.12	0.02	0.02	0.51	1.53	0.35	0.06	0.01	0.31	0.7	0.04	0.03	0.25	0.55	0.08	0.02	0.03	0.01
728	male	ko	3	2.5	9.05	5.69	0.09	0.12	0	0.03	0.06	0.05	0.03	0	0.02	0.05	0.03	0.07	0.05	0.02	0.03	0.23	0.34	0.06	0.07	0.04	1.67	3.98	0.8	0.1	0.03	0.5	1.71	0.08	0.06	0.54	0.96	0.16	0.03	0.05	0.02
782	female	ko	3	3.17	5.4337	4.2451	0.1585	0.3327	0.0023	0.038	0.0504	0.066	0.0256	0.0083	0.0261	0.0332	0.0102	0.0383	0.0726	0.0317	0.0588	0.421	0.4041	0.3516	0.072	0.0749	1.217	2.2061	0.6857	0.0974	0.0774	0.3396	1.3105	0.079	0.1077	0.2441	0.5454	0.1286	0.0551	0.0468	0.0573
394	female	ko	4	3.22	3.38232	4.101	0.0274138	0.0395547	0.00313697	0.0466129	0.0445748	0.0348319	0.0197904	0.011879	0.0213198	0.0219356	0.0133174	0.0394938	0.0219883	0.0110926	0.0320985	0.108476	0.193361	0.142093	0.0255058	0.0126242	0.715227	2.28063	0.431708	0.0594973	0.02226	0.274033	0.830462	0.0532702	0.0492518	0.346426	0.784407	0.172338	0.0231735	0.0348614	0.0206809
419	male	ko	4	3.97	5.36917	5.54696	0.0544145	0.0372944	0.00360613	0.014485	0.0406763	0.0358583	0.0209341	0.00899128	0.0183551	0.0427889	0.0101335	0.0549051	0.0237555	0.0188603	0.0231824	0.183506	0.136401	0.10906	0.0197799	0.0254869	0.647214	1.8225	0.3651	0.0456462	0.0178651	0.259786	0.680031	0.0327479	0.0320401	0.203877	0.488744	0.0610603	0.0220845	0.0274461	0.0073166
612	male	ko	4	2.5	2.25949	1.69302	0.0276286	0.0632869	0.00659448	0.0108719	0.0221521	0.00876613	0.00648397	0.0302244	0.00637385	0.0606869	0.00746637	0.0331727	0.0107132	0.0113219	0.0139971	0.0430512	0.049804	0.0540648	0.00840775	0.0142845	0.210751	0.594366	0.197391	0.0266	0.00932326	0.163172	0.609964	0.0363351	0.0456477	0.213705	0.487226	0.100141	0.0175048	0.0361943	0.014105
667	female	ko	4	2.94	3.98	4.77	0.03	0.04	0	0.01	0.06	0.02	0.04	0.02	0.02	0.04	0.01	0.05	0.03	0.02	0.03	0.07	0.13	0.11	0.03	0.01	0.43	1.52	0.45	0.04	0.03	0.33	0.85	0.06	0.07	0.31	0.69	0.13	0.05	0.04	0.01
729	male	ko	4	2.97	5.9681	2.3473	0.115	0.139	0.0012	0.0393	0.0541	0.0197	0.0283	0.005	0.0086	0.0258	0.0099	0.0322	0.0254	0.0169	0.0374	0.2622	0.1812	0.3189	0.0385	0.0606	0.6395	1.4275	0.3911	0.0729	0.0556	0.3173	0.7267	0.0765	0.0868	0.2246	0.4348	0.1515	0.0272	0.0363	0.0324
770	female	ko	4	2.78	2.5762	2.295	0.0699	0.068	0.0033	0.0106	0.0213	0.0172	0.0169	0.0083	0.0188	0.0296	0.0116	0.0487	0.0258	0.0246	0.016	0.2349	0.1492	0.4949	0.0302	0.024	0.6225	1.1567	0.4564	0.0309	0.0627	0.1856	0.7638	0.0419	0.0535	0.2028	0.4661	0.059	0.016	0.0296	0.0153
396	female	ko	5	7.94	5.70452	4.48205	0.0779241	0.0381296	0.0024571	0.0064504	0.00809995	0.0396668	0.0195586	0.00796586	0.00538188	0.0151782	0.00626752	0.0175104	0.00848805	0.0189553	0.0145268	0.0269071	0.025115	0.0757179	0.00786582	0.010022	0.155943	0.325888	0.148488	0.00585654	0.00148453	0.0302584	0.123846	0.00808595	0.00893722	0.0417121	0.0836516	0.0357023	0.010953	0.00680741	0.00611674
420	male	ko	5	9.53	10.5241	4.917	0.0906614	0.0533894	0.00309759	0.0178739	0.0196289	0.0165142	0.0182009	0.0127168	0.00739055	0.0296125	0.0102233	0.0167516	0.00540503	0.0210517	0.0210437	0.0362909	0.0233301	0.0672872	0.00678645	0.0198066	0.149048	0.304949	0.0728701	0.0101261	0.00714232	0.0241693	0.1176	0.00915746	0.00815801	0.0373216	0.0829004	0.0304348	0.0182551	0.0126058	0.00934343
616	female	ko	5	7.69	3.78347	3.41521	0.0208849	0.02845	0.0046309	0.0121913	0.0108975	0.00685958	0.0165038	0.0218766	0.00741756	0.157696	0.0127514	0.0188418	0.00494608	0.0257961	0.0157644	0.0210014	0.01653	0.0743028	0.00484142	0.00593392	0.0758016	0.198161	0.112101	0.00849461	0.00529504	0.0167629	0.123477	0.00506627	0.00383753	0.0392863	0.0878968	0.0467508	0.0124592	0.00602322	0.00735813
753	male	ko	5	9.31	7.1713	4.9472	0.1511	0.0801	0.0031	0.0158	0.038	0.0137	0.0179	0.0046	0.0076	0.045	0.0141	0.0264	0.0113	0.0289	0.0284	0.3241	0.1519	0.706	0.0305	0.0609	0.8145	1.1584	0.4017	0.0337	0.0132	0.1079	0.2157	0.0609	0.0238	0.0695	0.1509	0.0372	0.0333	0.0291	0.0132
746	female	ko	5	8.47	4.6575	3.9006	0.0957	0.0767	0.0027	0.0202	0.0199	0.0152	0.0126	0.0045	0.0103	0.0289	0.015	0.0175	0.0141	0.0524	0.0348	0.1468	0.0717	0.8116	0.0234	0.063	0.3446	0.5702	0.6148	0.0442	0.0234	0.0642	0.2694	0.019	0.0304	0.0657	0.1585	0.0516	0.0379	0.0183	0.0073
416	female	ko	6	9.28	19.1553	10.768	0.111216	0.120953	0.0074349	0.0218112	0.0442607	0.0141873	0.0386969	0.015535	0.00995403	0.0325566	0.0115414	0.0346924	0.00874032	0.0390267	0.0209093	0.0476793	0.0364335	0.0368841	0.0128247	0.0125678	0.262147	0.683157	0.161445	0.0156489	0.00262137	0.0399372	0.145985	0.0110538	0.00623604	0.0489524	0.12721	0.0419519	0.0142407	0.0117698	0.0042969
421	female	ko	6	8.86	19.4176	14.9554	0.154938	0.173075	0.00682144	0.0235204	0.097306	0.0462551	0.0565072	0.0119925	0.0195295	0.0335893	0.0196047	0.0557956	0.0244599	0.0281155	0.0149386	0.0701297	0.0754779	0.0348681	0.017568	0.0165352	0.472652	1.43808	0.187559	0.0242489	0.0145964	0.057393	0.16695	0.0217265	0.00862535	0.0725029	0.125394	0.0450082	0.0178069	0.0124849	0.00506477
422	female	ko	6	6.67	19.7842	15.4854	0.258736	0.292476	0.0156844	0.110422	0.195673	0.0538483	0.0676105	0.0544027	0.022788	0.0408895	0.0185118	0.043156	0.0359261	0.0270941	0.0300206	0.158894	0.0877014	0.0995168	0.0377806	0.0238481	0.601757	1.79965	0.230642	0.0266622	0.00826061	0.0874303	0.24185	0.0432511	0.0233776	0.106542	0.172335	0.071213	0.031463	0.0183538	0.0104055
704	male	ko	6	9.94	27.21	13.3	0.48	0.32	0.01	0.06	0.13	0.04	0.03	0.01	0.02	0.02	0.02	0.06	0.02	0.03	0.02	0.18	0.14	0.08	0.02	0.02	0.67	1.9	0.24	0.02	0.02	0.11	0.31	0.03	0.02	0.13	0.23	0.04	0.02	0.02	0.01
799	male	ko	6	8.03	20.8211	12.2456	0.5152	0.3693	0.0046	0.0637	0.0976	0.0345	0.0465	0.0039	0.0116	0.0202	0.0064	0.0165	0.0235	0.0379	0.0339	0.3763	0.2458	0.5444	0.05	0.0919	0.8172	1.5371	0.442	0.0664	0.0412	0.0871	0.46	0.0403	0.0633	0.1067	0.1608	0.0621	0.0334	0.0487	0.0452
802	male	ko	6	9.39	8.4937	4.8511	0.2709	0.4597	0.0024	0.0559	0.0473	0.0367	0.0218	0.0025	0.0077	0.0095	0.0036	0.0085	0.0088	0.0198	0.0174	0.3196	0.3173	0.621	0.0786	0.1969	1.2608	1.0329	0.3623	0.0476	0.0878	0.0971	0.3794	0.1107	0.1205	0.0229	0.0715	0.0907	0.0666	0.0441	0.0478

### Sheet: S2B
Table S2B
Plasma amino acid profile of WT and LCAD KO mice during the food withdrawal time course experiment
Units: µmol/L
id	sex	lcad_genotype	Timepoint	Taurine	Aspartate	Asparagine	Serine	Glutamine	Glutamate	Glycine	Threonine	Proline	Citrulline	Cysteine	Alanine	2-Aminoadipic acid	Methionine	Tyrosine	Valine	Gamma-aminobutyric acid (GABA)	Creatinine	Isoleucine	Leucine	Phenyalanine	1-Methylhistidine	Histidine	3-Methylhistidine	Ornithine	Tryptophan	Arginine	Lysine	BCAA	TotalAA	BCAA/TotalAA	BCAA/Ala
676	female	wt	1	109.323	3.85	38.951	55.735	532.477	22.413	121.221	75.789	48.022	37.968	3.556	336.597	5.989	30.776	58.091	127.077	104.064	14.566	51.524	78.074	60.333	3.326	73.787	5.023	24.033	74.527	41.131	138.37	256.675	1972.3	0.13014	0.762559
717	female	wt	1	167.767	9.724	42.076	78.703	650.451	42.274	216.485	92.345	57.719	61.081	6.019	397.112	6.273	29.692	68.824	163.23	169.323	16.229	70.788	112.332	65.475	4.085	76.362	7.395	61.488	62.726	43.334	211.449	346.35	2497.12	0.1387	0.872172
817	male	wt	1	260.632	7.546	33.925	53.879	513.476	65.748	152.973	60.119	36.845	28.874	3.62	240.502	6.084	23.344	50.164	127.46	128.042	12.375	53.732	82.768	53.895	3.148	64.379	8.344	31.773	48.956	27.966	98.024	263.96	1799.32	0.1467	1.09754
382	Female	wt	1	95.9801	3.1913	22.2361	69.5065	508.734	21.6528	124.236	99.7506	51.8112	44.9318	6.2771	329.212	3.2374	48.9407	65.1372	169.341	56.9784	11.9958	70.8265	113.787	62.0375	3.1275	56.4512	5.1857	49.0253	66.8402	54.0795	158.306	353.954	2102.35	0.168361	1.07516
471	male	wt	1	367.822	9.5641	57.596	129.245	484.664	115.631	206.602	83.1424	63.0079	23.6187	7.0021	414.924	4.2087	29.9092	64.9117	122.243	57.6705	8.2986	45.3401	82.4031	55.6258	3.3897	63.931	5.8991	120.143	42.4015	31.5122	128.464	249.986	2238.12	0.111695	0.602487
577	male	wt	1	198.968	6.1486	45.1648	114.85	576.113	84.8954	216.924	141.738	78.2505	52.9507	17.4607	327.022	4.5222	65.5151	86.1479	209.574	59.9702	12.3459	61.8731	114.296	70.4851	2.2855	61.9563	7.3793	103.586	55.3419	57.2238	182.784	385.742	2573.76	0.149875	1.17956
703	female	wt	2	136.006	8.446	40.55	66.455	636.61	35.687	228.788	85.248	50.947	39.507	2.749	339.954	7.343	22.058	71.161	239.95	368.9	20.565	94.549	161.431	78.193	3.415	67.65	5.124	51.227	60.863	52.613	209.613	495.93	2553.51	0.194215	1.45882
712	male	wt	2	247.504	8.922	35.53	56.243	458.677	69.782	154.751	56.393	34.492	29.184	6.623	260.945	6.829	18.297	51.693	149.055	143.597	13.026	63.372	98.598	55.293	3.573	58.643	8.394	46.273	45.632	25.379	119.81	311.025	1828.13	0.170133	1.19192
691	female	wt	2	145.692	5.09	32.988	56.154	706.658	31.53	164.78	67.626	43.839	35.364	4.356	367.635	5.423	18.764	61.502	195.976	214.548	11.555	99.916	153.272	76.115	3.737	75.024	5.103	50.949	55.902	51.945	197.638	449.164	2466.71	0.18209	1.22177
397	Female	wt	2	130.053	6.0572	48.8024	96.7751	417.595	35.1416	195.315	72.031	52.3136	29.9047	6.1499	242.213	4.0431	19.9154	70.0038	140.163	48.8012	7.4307	41.7578	88.7081	57.4847	2.6115	54.9572	3.6787	63.6405	63.3272	25.043	130.739	270.629	1864.49	0.145149	1.11732
407	Male	wt	2	410.926	10.0684	19.7051	52.3656	491.127	96.4267	143.391	58.0728	34.9736	34.866	5.1743	160.358	4.6975	19.7525	46.6906	153.958	67.9928	9.1329	60.5915	111.908	50.2538	2.8496	43.9751	8.583	60.7301	74.5865	10.1155	75.9263	326.458	1719.42	0.189865	2.0358
610	male	wt	2	501.995	7.044	31.1093	113.022	702.609	89.9399	309.923	96.7581	49.6479	38.3555	5.8317	258.371	5.3001	15.6605	39.1133	133.504	92.4275	8.6543	37.239	98.0921	85.1691	2.0821	57.3402	3.49	103.072	137.206	26.3967	15.1965	268.835	2309.17	0.11642	1.0405
724	female	wt	3	150.387	6.851	44.642	62.815	697.059	26.9	213.473	79.551	51.101	36.286	4.102	394.834	7.295	23.414	59.911	208.849	300.064	15.64	85.966	127.579	73.707	3.249	69.596	5.682	41.835	54.74	54.733	201.976	422.394	2541.8	0.166179	1.0698
721	male	wt	3	250.383	9.035	36.771	51.296	503.909	54.487	150.118	68.813	41.533	30.374	6.788	277.229	7.46	20.468	66.442	204.769	177.265	15.439	86.978	140.832	68.713	3.532	69.786	12.183	55.775	34.515	42.117	167.501	432.579	2102.1	0.205784	1.56037
733	male	wt	3	277.173	10.83	37.434	63.246	657.45	45.99	179.98	67.431	46.665	29.297	3.399	404.208	7.346	22.232	68.199	197.147	317.529	13.99	93.208	158.598	79.854	4.056	78.786	12.04	42.457	46.445	45.514	154.605	448.953	2461.22	0.182411	1.1107
783	female	wt	3	164.253	5.356	34.901	47.277	581.514	45.263	138.326	63.37	40.149	47.2	10.204	223.39	5.257	15.908	39.322	122.637	161.666	17.61	56.224	82.564	54.096	3.693	69.452	6.791	34.86	50.766	46.908	165.308	261.425	1892.93	0.138106	1.17026
371	Female	wt	3	136.208	4.075	26.6327	65.6069	463.375	41.9427	144.578	73.012	44.1279	33.7062	9.7193	241.465	3.7583	19.6606	46.3718	155.92	54.62	10.5496	66.3747	108.581	56.4939	3.0271	42.6237	5.2537	54.478	65.9827	62.3373	136.398	330.875	1875.28	0.176441	1.37028
623	male	wt	3	240.604	4.3374	31.1115	69.6332	482.517	58.9085	173.348	83.2173	33.2692	25.8742	9.1514	261.71	5.2501	11.1574	36.4159	171.606	76.8124	8.7943	62.7175	118.03	52.8139	1.3757	40.575	5.0498	51.5551	40.6947	37.0231	152.003	352.353	1930.24	0.182544	1.34635
723	female	wt	4	260.149	10.136	49.638	72.814	563.619	43.625	133.016	116.329	61.476	46.605	7.548	292.607	10.726	37.376	64.872	130.976	157.247	17.833	61.913	97.128	67.496	3.222	61.066	9.774	61.107	67.188	54.492	211.023	290.017	2204.34	0.131566	0.991149
769	female	wt	4	184.072	6.261	35.432	55.423	611.255	36.397	153.826	76.482	47.767	34.175	5.829	396.953	7.446	22.829	62.491	123.744	234.695	16.458	61.525	100.116	66.303	3.103	70.414	8.158	38.928	48.218	48.196	167.949	285.385	2197.41	0.129873	0.718939
372	Female	wt	4	115.816	5.2684	27.6489	64.083	369.233	31.8558	104.378	84.068	48.3705	27.666	7.044	226.198	3.3434	27.3397	55.5711	150.828	39.598	8.3289	59.2377	104.468	57.3067	2.5501	41.7072	5.4645	71.0017	64.3463	91.3316	149.48	314.533	1769.76	0.177726	1.39052
412	Male	wt	4	219.41	8.4505	32.2149	82.8855	484.519	77.8364	132.078	100.066	58.3927	33.9687	13.2012	362.46	10.312	36.4539	64.4061	177.482	35.66	13.0175	64.3214	108.507	59.4814	4.4507	48.7796	9.4268	109.837	60.6772	55.9232	132.805	350.31	2160.94	0.16211	0.966481
624	male	wt	4	281.112	5.569	25.9293	66.836	433.868	64.5645	127.798	91.2451	44.8404	27.5457	4.2733	303.291	5.471	16.4592	50.708	180.031	130.781	6.8269	74.1115	138.019	63.3147	1.6336	46.4291	6.1147	54.7549	46.4656	64.5886	170.529	392.161	2018.87	0.194248	1.29302
625	male	wt	4	234.027	4.1745	29.3104	62.6028	518.356	42.744	124.139	83.9582	46.4742	27.0876	4.2886	290.178	5.0482	12.0649	67.2922	217.337	102.367	7.2059	104.416	190.625	72.9848	1.685	55.4878	6.4881	60.6358	37.8811	66.99	175.404	512.378	2206.71	0.232191	1.76574
755	male	wt	5	248.249	7.512	32.8	59.464	299.215	35.769	114.758	105.273	57.253	33.659	11.333	290.479	5.778	51.812	59.433	113.616	79.48	53.159	35.232	52.913	54.48	3.029	54.176	10.077	77.255	54.745	15.774	125.149	201.761	1631.19	0.12369	0.69458
756	male	wt	5	217.925	7.62	37.67	77.417	468.885	45.902	129.56	109.797	55.833	27.489	11.158	479.002	8.498	41.139	54.354	123.101	111.985	12.738	51.96	80.36	51.498	3.922	65.225	11.246	29.823	27.967	64.576	165.504	255.421	2148.53	0.118882	0.533236
744	female	wt	5	177.631	6.458	59.266	88.876	463.341	24.55	144.243	177.369	88.69	53.349	7.43	709.95	8.875	77.231	89.56	166.414	112.186	19.562	59.791	93.998	79.352	3.326	82.295	4.932	54.774	50.819	90.617	247.73	320.203	2807.98	0.114033	0.451022
374	Female	wt	5	119.061	4.6385	47.8988	106.27	395.236	48.6147	139.065	200.778	97.4431	48.0481	9.3643	632.33	4.8486	105.838	99.1415	262.259	45.3549	16.0011	78.2182	137.095	80.6153	2.6261	60.9393	5.268	95.04	83.5186	128.277	275.324	477.572	2992.86	0.15957	0.755258
413	Male	wt	5	189.282	5.2451	43.293	89.4039	287.908	55.8113	107.574	176.733	91.7091	30.0931	4.2806	551.662	5.5053	89.1248	105.368	266.907	28.6733	12.5339	79.0003	149.496	70.1924	1.9746	45.4057	5.6074	98.2462	48.1523	85.1543	171.449	495.403	2523.87	0.196287	0.898019
617	female	wt	5	133.879	3.9333	46.3617	129.468	419.544	49.1124	162.539	256.784	87.5263	52.6887	7.911	460.378	2.8988	72.6493	39.4029	119.746	50.7893	7.7758	36.2074	64.7831	47.1485	1.6485	57.2228	4.1355	126.607	39.2963	23.8796	206.655	220.737	2330.55	0.0947145	0.479469
656	female	wt	6	219.086	6.691	34.421	62.331	689.889	41.371	137.906	85.597	50.637	44.971	4.911	441.019	5.561	25.726	61.747	153.539	134.611	13.411	76.105	116.717	66.347	3.198	76.458	4.58	52.994	56.695	67.713	209.063	346.361	2464.88	0.140518	0.785365
660	female	wt	6	186.923	7.995	49.431	90.065	671.661	32.2	205.499	129.365	72.589	59.5	8.285	515.911	9.053	46.024	91.494	176.191	91.211	15.185	73.602	100.969	70.345	3.639	75.846	4.778	70.264	80.572	62.32	246.049	350.762	2806.41	0.124986	0.679889
711	male	wt	6	253.965	8.549	37.352	77.769	727.974	94.066	182.277	99.559	57.918	48.789	9.253	445.254	9.269	35.158	83.802	191.78	118.001	14.419	69.036	119.276	66.32	3.464	87.278	7.594	45.391	43.204	72.609	171.512	380.092	2679.95	0.141828	0.853652
759	male	wt	6	292.147	11.659	54.535	79.406	624.206	108.693	195.878	78.726	61.467	37.552	6.382	509.027	9.402	31.526	79.356	146.677	133.342	14.4	57.761	88.546	61.003	3.347	80.901	6.811	41.465	46.452	52.576	145.636	292.984	2520.41	0.116244	0.575577
760	male	wt	6	236.036	6.148	30.175	63.456	837.094	58.734	158.633	64.327	51.169	34.775	6.168	469.582	8.162	22.849	66.6	162.48	187.865	12.416	82.91	129.196	68.036	3.791	82.625	8.125	46.191	23.75	63.392	151.775	374.586	2599.1	0.144121	0.797701
768	female	wt	6	236.196	12.724	39.556	78.591	876.724	41.19	173.299	85.791	55.633	44.994	9.662	538.633	6.41	31.848	73.694	192.876	144.639	14.05	99.3	158.405	77.941	3.591	104.312	4.283	55.054	38.813	64.65	216.872	450.581	2970.51	0.151685	0.836527
644	female	ko	1	117.608	4.813	30.802	64.243	640.622	19.376	171.767	81.017	45.425	47.096	7.196	289.96	6.027	31.546	63.914	164.547	116.633	13.95	80.45	115.029	73.902	3.255	72.165	5.437	35.152	52.338	48.959	179.768	360.026	2237.84	0.160881	1.24164
720	female	ko	1	118.043	5.077	40.249	70.871	515.49	20.746	191.489	96.258	54.707	55.51	5.025	330.084	4.55	42.634	76.244	178.125	169.228	15.568	79.77	122.2	76.512	3.409	74.17	4.943	49.526	58.168	50.597	195.073	380.095	2283.49	0.166454	1.15151
816	male	ko	1	196.277	6.892	38.805	82.384	505.259	39.037	185.42	85.879	61.448	45.296	9.646	320.134	6.817	37.004	67.737	180.837	117.417	14.804	69.994	109.251	68.761	3.56	74.927	9.543	42.654	34.771	42.459	149.921	360.082	2170.57	0.165893	1.12479
395	Female	ko	1	140.152	4.125	29.4758	87.7131	426.827	42.4974	171.316	117.499	61.5615	44.2233	10.7652	287.926	3.511	38.3442	82.7902	155.466	59.4757	9.4736	66.4013	112.64	59.8243	3.0744	51.8805	3.4753	68.0803	63.6438	129.132	211.542	334.507	2211.37	0.151267	1.16178
472	male	ko	1	174.201	2.9824	20.7146	48.235	300.085	45.1113	83.1577	54.9326	28.0331	17.1362	4.5898	173.088	2.9795	18.055	44.8869	97.6697	24.7454	6.1532	40.4396	72.8757	36.8699	2.3228	36.4578	5.4151	47.8492	43.6488	44.8717	83.6141	210.985	1280.32	0.164791	1.21895
580	male	ko	1	214.523	3.9135	25.1564	65.6904	454.111	75.2705	137.405	78.8363	40.0304	37.1689	9.602	189.715	3.2296	23.7497	40.0034	135.592	39.9261	7.6989	45.6764	84.7725	50.0468	1.7534	49.2166	4.8746	53.451	45.6684	27.1155	115.732	266.041	1697.31	0.156743	1.40232
701	female	ko	2	129.242	3.547	42.395	49.324	404.02	19.064	156.371	75.262	39.258	40.195	6.093	146.873	12.388	11.784	61.686	233.808	163.374	13.795	90.927	175.155	82.497	3.047	64.946	4.43	73.592	39.919	47.934	232.882	499.89	1983.74	0.251993	3.40355
685	female	ko	2	163.571	2.92	29.631	42.878	384.116	11.515	114.742	59.354	29.031	38.092	4.954	96.971	6.472	13.728	58.673	229.906	130.786	12.02	109.15	185.021	91.592	3.37	63.354	4.286	63.129	22.552	36.013	213.801	524.077	1799.9	0.29117	5.40447
713	male	ko	2	238.19	6.303	34.858	74.527	412.528	35.753	177.303	85.657	51.84	51.875	6.793	259.67	8.417	23.053	95.08	236.803	138.838	12.865	84.18	154.354	74.363	4.161	68.413	11.211	63.422	88.592	28.426	164.754	475.337	2163.25	0.219733	1.83054
398	Female	ko	2	63.3097	2.327	13.6807	31.1915	174.851	17.5219	83.5233	45.4135	23.9196	25.716	3.0931	107.502	3.9895	10.9243	32.7037	157.21	71.6412	5.9333	72.0414	127.73	51.8276	1.949	25.8364	2.4166	47.2252	34.0404	48.4183	142.507	356.981	1206.26	0.29594	3.32068
415	Male	ko	2	430.344	9.1319	42.4091	86.6511	393.028	64.7852	185.467	87.4511	54.1445	29.2515	9.0855	329.089	5.005	24.8209	66.5865	266.908	80.711	9.0584	108.84	196.742	86.4409	2.584	56.7378	7.5034	83.289	47.3323	67.8855	208.119	572.49	2391.66	0.23937	1.73962
611	male	ko	2	260.365	2.7654	34.9708	92.1573	522.172	100.393	228.429	95.9601	49.3551	37.4964	6.8736	290.924	4.7079	16.5742	46.4744	138.951	91.5107	10.6249	53.7513	100.736	61.5155	1.5832	45.2401	5.6874	49.5141	52.1169	36.2312	127.289	293.438	2102.88	0.139541	1.00864
708	male	ko	3	245.762	4.673	33.262	49.735	276.339	20.196	96.243	58.057	22.038	28.787	18	116.633	6.459	10.46	43.563	211.46	107.679	12.791	89.394	158.57	79.112	3.352	68.546	6.154	78.457	21.951	6.946	132.23	459.424	1517.41	0.302769	3.93906
615	female	ko	3	178.364	9.474	35.051	47.618	331.493	33.406	131.15	56.605	31.55	28.636	4.392	165.019	7.328	14.632	50.467	174.244	214.564	14.949	83.774	135.717	78.895	2.429	69.081	5.983	52.019	23.072	36.819	202.444	393.735	1714.9	0.229596	2.386
728	male	ko	3	212.682	3.645	41.558	66.82	396.915	22.06	173.904	84.144	40.127	33.377	6.18	261.87	8.966	16.91	63.889	219.636	155.599	15.848	63.585	136.354	74.546	3.629	67.662	12.018	81.783	29.505	40.183	174.951	419.575	1984.44	0.211432	1.60223
782	female	ko	3	135.298	4.646	40.628	49.313	397.037	24.105	107.865	60.797	32.453	39.1	10.332	146.929	10.45	14.546	48.434	178.89	155.883	20.106	80.525	128.263	78.333	3.029	72.395	7.065	46.797	34.69	41.954	186.389	387.678	1738.52	0.222993	2.63854
399	Female	ko	3	234.345	3.2564	29.6597	77.5578	350.533	23.0715	119.826	97.6389	45.4197	28.9367	8.3037	162.603	9.925	23.4268	45.5151	175.35	54.4203	8.6113	68.8563	135.87	69.736	2.8427	55.0694	4.6451	81.2381	37.0816	116.082	252.843	380.075	1897.7	0.200282	2.33744
608	male	ko	3	156.63	2.3951	20.9725	55.1967	325.706	25.7199	117.252	71.2706	30.7308	32.8774	7.066	108.406	6.4184	10.0261	48.3473	203.22	77.074	9.1118	94.1884	176.373	79.0749	1.838	45.7537	5.3511	115.04	27.8661	10.0058	152.508	473.781	1612.08	0.293894	4.37041
667	female	ko	4	460.946	4.119	34.988	52.276	394.225	26.624	86.589	77.779	31.098	38	14.749	121.552	9.303	17.512	31.261	137.538	102.882	15.052	57.882	105.621	69.822	3.316	70.394	9.612	60.796	16.782	24.839	140.508	301.041	1516.16	0.198555	2.47664
729	male	ko	4	414.21	8.171	50.457	86.338	538.94	39.587	140.745	90.388	51.123	35.419	15.04	313.232	9.648	22.299	67.37	220.964	319.319	321.901	99.633	169.236	94.332	4.51	94.088	15.992	71.282	39.343	56.498	174.699	489.833	2372.48	0.206464	1.5638
770	female	ko	4	161.373	2.866	26.24	39.995	372.452	13.981	82.693	65.533	29.731	41.436	6.117	89.765	6.095	15.04	40.568	99.381	113.001	15.756	41.641	67.298	60.451	2.65	59.027	9.102	31.527	42.861	35.785	140.27	208.32	1331.69	0.156432	2.32073
394	Female	ko	4	353.25	5.2282	42.3306	102.749	457.539	28.7917	178.149	158.73	65.7159	53.4246	7.2541	232.484	7.0393	29.297	55.3402	165.573	72.6879	8.5201	58.2731	135.08	87.1435	2.7351	56.1826	5.4075	85.9261	25.549	117.541	142.12	358.926	2151.07	0.166859	1.54387
419	Male	ko	4	261.565	7.2214	26.7726	65.3993	351.657	47.718	104.216	75.2011	37.3118	28.2004	8.8396	200.625	6.931	18.2863	46.9885	148.337	46.7627	9.2888	60.852	111.413	55.8639	2.7574	43.905	9.2188	78.4852	34.6083	31.8811	132.816	320.601	1609.91	0.199142	1.59801
612	male	ko	4	301.047	2.6306	31.3493	61.2402	381.16	47.3309	89.5583	78.7079	34.5381	30.3504	8.418	159.487	5.264	13.5812	47.9254	164.397	66.8685	9.2801	71.034	129.045	68.3652	2.1576	48.913	7.858	92.5385	34.4361	16.4257	147.765	364.476	1636.31	0.222743	2.2853
753	male	ko	5	197.92	8.37	46.368	102.456	452.412	43.98	139.473	168.345	64.596	42.807	11.275	425.808	8.185	68.77	47.94	129.998	101.5	21.179	40.757	64.477	56.229	3.87	64.819	16.475	58.782	60.479	55.746	152.545	235.232	2204.84	0.106689	0.552437
746	female	ko	5	246.958	10.41	76.318	165.597	847.558	43.895	223.486	355.824	110.194	87.753	15.082	679.385	10.304	108.848	45.207	182.03	112.998	17.279	57.359	102.295	64.622	4.271	103.5	10.127	125.811	39.172	80.372	302.543	341.684	3613.7	0.0945525	0.502931
396	Female	ko	5	100.043	5.6955	51.5348	173.828	466.556	41.8443	178.896	328.557	106.56	55.7106	8.3268	513.711	4.835	126.9	42.5228	181.275	36.5587	9.761	59.4681	109.558	59.8388	2.6907	55.2703	5.353	169.429	53.0282	92.0032	258.772	350.301	2914.15	0.120207	0.681902
420	Male	ko	5	226.032	8.1989	70.5296	199.486	422.933	73.2021	224.013	352.209	127.644	48.9023	7.6839	847.776	9.6068	119.828	49.0977	212.903	29.356	10.7594	58.4963	106.463	60.4548	2.0653	51.0291	8.5862	171.485	31.4469	85.1123	246.841	377.862	3355.35	0.112615	0.44571
616	female	ko	5	130.577	4.3356	49.7603	136.819	521.899	42.5996	201.864	215.602	92.1199	55.3447	4.4566	432.686	3.3095	53.8046	32.8519	120.024	48.9125	6.4415	40.3722	71.4003	43.3734	1.3732	52.5112	4.8302	130.502	39.1165	48.8297	201.359	231.796	2405.78	0.0963496	0.535715
799	male	ko	6	306.464	8.564	31.697	58.026	685.225	81.708	168.895	69.919	56.33	53.519	20.435	398.869	7.511	29.57	67.231	185.217	140.708	13.983	76.71	133.755	67.176	2.953	83.416	7.887	65.317	53.057	56.249	175.486	395.682	2507.53	0.157797	0.99201
802	male	ko	6	311.461	10.162	37.587	68.962	585.122	91.092	188.563	96.32	66.525	50.871	14.84	401.567	10.533	39.924	64.219	176.971	141.467	15.745	70.055	105.316	71.156	3.911	87.423	8.772	56.071	31.828	67.419	169.4	352.342	2444.45	0.14414	0.877418
704	male	ko	6	255.878	7.149	33.854	73.985	660.561	73.936	175.347	76.34	45.997	45.196	6.446	280.741	7.17	27.126	73.758	161.902	134.932	13.303	74.116	118.356	76.155	3.37	86.033	7.005	49.776	66.709	55.094	141.955	354.374	2315.56	0.15304	1.26228
416	Female	ko	6	93.5464	2.4591	18.2033	45.8864	230.991	22.8774	67.7009	54.1792	26.2137	22.3412	2.9978	158.327	2.6972	19.0669	30.2107	70.5103	25.4329	6.3447	26.3452	48.2391	29.5385	0.8991	27.3723	1.6657	51.5775	33.7916	50.9813	98.2244	145.095	1064.12	0.136352	0.916422
421	Female	ko	6	98.9779	3.2579	18.7475	63.0826	407.835	35.0956	105.969	65.1409	31.6542	33.874	6.1769	246.228	3.1783	27.9465	40.7693	133.352	38.5969	9.133	54.6605	94.0665	47.8359	1.5826	53.2258	3.0283	51.6906	52.4689	39.6647	122.96	282.079	1650.14	0.170943	1.1456
422	Female	ko	6	108.808	2.9228	17.4691	67.248	434.235	32.0154	99.5767	77.6031	43.5305	34.3536	4.8493	293.667	3.6432	29.5572	51.5081	131.653	30.6826	7.0695	53.4533	95.9136	50.3055	1.236	50.2866	2.5604	88.5486	45.3441	93.5191	157.301	281.02	1831.96	0.153399	0.956934
