## Supplementary Table S3 for "A mitochondrial long-chain fatty acid oxidation defect leads to uncharged tRNA accumulation and activation of the integrated stress response in the mouse heart"

### Sheet: S3
Table S3
Cardiac amino acid profile of WT and LCAD KO mice fasted during 4 hours. Same set in which tRNA charging was measured.
Units: pmol/mg wet weight
sample_id	sex	genotype	mg_of_tissue	Aspartate	Asparagine	Tyrosine	Serine	Glutamine	Glutamate	Glycine	Threonine	Proline	Citrulline	Cysteine	Alanine	2-Aminoadipic acid	Methionine	Valine	Isoleucine	Leucine	Phenylalanine	Histidine	Lysine	Ornithine	Arginine	Tryptophan
898	male	WT	26.1	449.533	123.829	53.3483	224.619	7113.26	5637.98	438.25	220.596	70.0884	122.624	0	1781.66	3.78656	40.4624	143.766	83.6916	148.644	54.3806	214.726	91.4657	72.937	59.772	19.1571
904	male	WT	23.3	446.344	164.623	35.4399	793.186	6149.91	5010.76	625.237	315.829	96.2171	209.188	0.849391	2068.42	2.36152	31.7589	198.123	96.9131	158.384	66.9199	343.425	124.273	27.1992	220.876	36.0515
921	male	WT	32.3	412.937	267.269	63.4514	326.483	7033.37	4180.05	388.562	223.828	77.4249	128.474	1.04482	1374.32	3.3971	32.0763	114.009	58.7983	108.607	58.6632	216.174	130.607	27.6622	66.7642	33.7461
893	female	WT	22.6	796.586	208.469	63.0234	206.132	7590.34	6746.01	471.647	315.933	98.6169	147.242	0	1812.32	3.94511	47.5353	189.32	99.219	162.141	74.1131	228.803	162.444	30.528	79.9057	41.1504
917	female	WT	23.3	1092.49	161.218	13.7215	122.037	6349.62	5830.03	361.696	232.406	74.5169	116.505	0	1797.53	4.66865	25.1676	186.135	99.4903	166.061	57.057	188.564	137.393	51.5495	66.0161	18.0258
923	female	WT	25.5	751.931	189.07	34.0894	215.506	7460.2	7200.78	390.477	292.866	88.8207	118.638	0	1614.01	2.74827	35.475	179.707	95.0392	158.459	56.8854	196.73	163.493	66.0167	70.7466	18.4314
894	female	WT	22.5	532.98	132.753	71.5469	155.154	5951.46	6632	387.369	225.576	77.9405	94.0467	0.755907	1347.26	5.00036	36.1261	142.199	76.0428	129.102	52.85	206.769	138.977	36.0985	57.5408	36.8889
884	female	WT	26.9	660.876	117.4	58.9302	104.903	5976.67	5305.69	351.445	175.082	61.8578	119.061	2.50543	1265.56	2.25051	23.9278	90.83	48.6404	71.9888	31.8303	163.752	91.215	26.8057	34.8446	22.3048
896	female	WT	21.8	706.919	320.275	50.28	184.038	6732.7	7605.94	451.242	242.687	74.3606	122.298	1.48187	1678.3	5.27758	30.5001	136.033	91.8758	132.636	59.9437	212.325	137.138	49.3344	69.6141	27.0642
895	female	WT	23.4	745.618	211.015	38.1583	149.069	6493.94	5691.02	397.459	197.584	70.1517	123.161	0	1626.02	3.65567	30.0074	123.906	80.7499	131.129	42.836	187.161	113.478	26.1166	62.2502	17.9487
889	male	WT	28	576.225	141.159	65.1413	72.0701	6115.43	5399.41	383.309	207.337	71.2695	109.97	0.640386	1784.06	4.21904	31.1203	147.752	77.9309	136.17	51.4949	192.603	105.415	23.9209	59.0742	21.7857
930	male	WT	21.4	540.204	162.403	58.7557	207.932	7958.23	4741.77	445.718	246.666	84.8946	120.519	0	1757.06	4.55734	39.5413	185.963	93.7644	158.28	65.1411	238.678	121.973	31.5897	56.1986	25.7009
899	male	LCAD KO	24.3	698.701	221.131	51.2076	181.423	3554.3	5387.86	649.502	206.959	87.075	90.1142	0	1657.74	2.71212	23.0257	173.311	77.5933	197.627	72.2784	178.621	131.046	24.0005	70.8922	33.7449
903	male	LCAD KO	24.7	576.73	229.081	56.633	253.469	3070.21	4900.72	686.826	221.447	91.4527	86.5233	0	1783.11	3.58188	20.6922	185.763	75.7458	167.288	65.7925	150.478	141.503	48.9125	81.3298	37.6518
920	male	LCAD KO	24.5	591.296	217.953	31.9771	275.458	3112.17	4776.93	609.195	247.259	89.7237	104.742	0	1710.27	4.09541	24.8609	211.045	85.7863	206.975	77.56	220.525	170.548	16.1918	67.3621	22.0408
915	female	LCAD KO	26.1	755.544	249.108	50.1642	217.26	3032.84	5477.21	698.72	288.314	100.89	98.4869	0	1818.15	4.68559	26.4752	171.652	77.2888	171.319	78.1897	162.11	184.551	28.6905	81.7384	22.2222
916	female	LCAD KO	23.1	625.652	253.394	28.3757	152.984	2530.59	5184.89	561.855	237.406	83.8757	62.0938	0	1837.57	4.075	21.0607	172.257	75.3926	169.127	63.2423	135.465	182.698	48.4625	74.8968	29.0043
883	female	LCAD KO	22.8	851.943	210.793	14.3816	268.616	2679.85	4648.37	750.253	232.746	107.178	75.5299	0	1504.15	4.16836	19.0384	132.931	58.669	134.618	57.5031	135.411	145.541	26.0331	71.6159	24.1228
888	male	LCAD KO	28	594.754	196.451	57.2408	240.057	2946.73	4938.76	634.705	207.183	85.1874	82.1027	0	1574.02	3.17859	25.1974	139.028	70.7271	142.354	59.8835	152.63	124.805	28.3081	86.2868	21.0714
929	male	LCAD KO	27.6	461.695	236.591	81.758	238.764	2625.2	4573.08	457.691	229.364	99.6164	89.2367	0	1506.66	4.38162	20.3516	282.05	133.322	334.593	107.269	162.159	144.989	38.5779	42.9464	18.8406
