## Supplementary Table S4 for "A mitochondrial long-chain fatty acid oxidation defect leads to uncharged tRNA accumulation and activation of the integrated stress response in the mouse heart"

### Sheet: S4A
Table S4A
Fisher's Exact Test comparing LCAD KO heart DEG with CPT2 KO heart DEG from Pereyra et al. 2017
Comparison	set1_Name	set2_Name	Background	set1_size	set2_size	expected.overlap	actual.overlap	enrichment.foldchange	odds.ratio	FET_pvalue	corrected.FET.pvalue	intersects
LCAD_heart_down~vs~CPT2_down_all3methods	LCAD_heart_down	CPT2_down_all3methods	17051	1301	1352	103.158	399	3.86784	6.86686	2.24521e-143	4.49042e-143	Aqp4,Phkg1,3632451O06Rik,Myl1,Ctla4,Exoc3l4,Sec14l5,Ankrd63,Egln3,Cacng6,Grhl2,Angpt1,Clec18a,Casq1,Lrrc3b,Gal3st3,Sbk2,Gpr22,Hnmt,Cntn2,Pirt,Carns1,Kcnj5,Lgr6,Adamts7,Mrln,Gatsl2,Gbp5,Enkur,Lrp2bp,Chrm2,Ubxn10,Cenpf,P2rx6,Lsmem1,Ccdc69,Cc2d2a,Ky,Rgs2,Kcnj3,Ehbp1,Srpk3,Pitpnm3,Smco1,Apol10b,Klhl40,Nfatc2,Iigp1,Lbh,Hlf,Tmem196,Fam13c,Mrgprh,Slc7a4,Cers4,Fbxo10,Klhl13,Syde2,Cyp39a1,Mpped2,Dbh,Rnf20…
LCAD_heart_down~vs~CPT2_down_fulloutput	LCAD_heart_down	CPT2_down_fulloutput	17051	1301	1855	141.537	505	3.56796	6.76706	2.76745e-171	7.37986e-171	Aqp4,Phkg1,3632451O06Rik,Myl1,Ctla4,Exoc3l4,Sec14l5,Ankrd63,Egln3,Cacng6,Ankrd37,Grhl2,Ccdc146,Angpt1,Clec18a,AI593442,Casq1,Lrrc3b,Gal3st3,Sbk2,Pnpla3,Gpr22,Hnmt,Cntn2,Dpysl5,Pirt,Carns1,Kcnj5,Pdzrn4,Lgr6,Kcna4,B3galt2,Adamts7,Stxbp4,Mrln,Gatsl2,Gbp5,Enkur,Lrp2bp,Chrm2,Ubxn10,Cenpf,P2rx6,Lsmem1,Ccdc69,Cc2d2a,Ky,Dok5,Wisp1,Mas1,Rgs2,Kcnj3,Ehbp1,Guca1b,Sel1l3,Srpk3,Pitpnm3,Smco1,Apol10b,Klhl40,Nfa…
LCAD_heart_down~vs~CPT2_up_fulloutput	LCAD_heart_down	CPT2_up_fulloutput	17051	1301	1528	116.587	20	0.171545	0.14746	1	1	Ankrd1,Hacd4,Colq,Lrp11,Fbln7,Rad54b,Stk32a,Trim12c,Scd4,Apol6,Kif26b,Frem1,Esm1,Shank1,Fat1,Nkain1,Srgap3,Lyplal1,Neurl1b,Sytl4
LCAD_heart_down~vs~CPT2up_all3methods	LCAD_heart_down	CPT2up_all3methods	17051	1301	1138	86.83	12	0.138201	0.120915	1	1	Ankrd1,Hacd4,Colq,Lrp11,Stk32a,Scd4,Kif26b,Esm1,Nkain1,Lyplal1,Neurl1b,Sytl4
LCAD_heart_UP~vs~CPT2_down_all3methods	LCAD_heart_UP	CPT2_down_all3methods	17051	1031	1352	81.7496	14	0.171255	0.151064	1	1	Cth,Herpud1,Lama5,Slc7a1,Ciart,Tob2,Cobll1,Adora2a,Slc25a47,Gm4956,Lmod2,Fbxo32,Tuba4a,Thbs2
LCAD_heart_UP~vs~CPT2_down_fulloutput	LCAD_heart_UP	CPT2_down_fulloutput	17051	1031	1855	112.164	18	0.16048	0.137198	1	1	Cth,Herpud1,Lama5,Slc7a1,Hdac4,Ciart,Pim3,Slc30a1,Tob2,Cobll1,Adora2a,Slc25a47,1110034G24Rik,Gm4956,Lmod2,Fbxo32,Tuba4a,Thbs2
LCAD_heart_UP~vs~CPT2_up_fulloutput	LCAD_heart_UP	CPT2_up_fulloutput	17051	1031	1528	92.3915	452	4.89222	10.839	9.70622e-216	7.76498e-215	Asns,Upp1,Gpd1,Gdf15,Tmem144,1810032O08Rik,Trib3,Kcnc1,Cnksr3,Mthfd2,Grin2c,Atf4,St8sia5,Srxn1,Osgin1,Ednrb,Slc7a5,Myc,Baiap2l1,Gsta1,Abhd15,Ehhadh,Kcnj4,Fut1,Chac1,Rbp7,Sesn2,Gnl3,Cdh4,Tmem171,Por,Trmt61a,Acot1,Sdk2,Optn,Slc3a2,Dusp4,Baz1a,Bdh1,Rrp12,D7Ertd443e,Aldh18a1,Plin5,Dus2,Acot2,Pycr1,Atad3a,Gm10638,1700017B05Rik,Fam69b,Dusp13,Slc1a4,Ppp1r3g,Aars,Adamts9,Fnip2,Pfkfb2,Plin2,Arhgap9,Ptgds,…
LCAD_heart_UP~vs~CPT2up_all3methods	LCAD_heart_UP	CPT2up_all3methods	17051	1031	1138	68.8099	370	5.37713	11.1142	1.80453e-186	7.21811e-186	Asns,Upp1,Gpd1,Gdf15,Tmem144,Trib3,Kcnc1,Cnksr3,Mthfd2,Grin2c,Atf4,Srxn1,Osgin1,Ednrb,Slc7a5,Myc,Baiap2l1,Gsta1,Abhd15,Ehhadh,Kcnj4,Chac1,Sesn2,Gnl3,Cdh4,Tmem171,Por,Trmt61a,Acot1,Optn,Slc3a2,Dusp4,Baz1a,Bdh1,Rrp12,D7Ertd443e,Aldh18a1,Plin5,Dus2,Acot2,Pycr1,Atad3a,1700017B05Rik,Fam69b,Slc1a4,Aars,Adamts9,Fnip2,Pfkfb2,Plin2,Arhgap9,Tecpr1,Ftl1,Grpel2,Yars,Mtor,Txnrd1,Gpr68,Cdv3,Ace2,Aqp8,Fstl4,Ank…

### Sheet: S4B
Table S4B
ClueGO full output_LCAD KO vs CPT2 KO heart shared DEG
GOID	GOTerm	Ontology Source	Term PValue	Term PValue Corrected with Bonferroni step down	Group PValue	Group PValue Corrected with Bonferroni step down	GOLevels	GOGroups	% Associated Genes	Nr. Genes	Associated Genes Found
KEGG:00970	Aminoacyl-tRNA biosynthesis	KEGG_08.05.2020	4.13757e-07	1.86191e-05	4.13757e-07	2.8963e-06	[-1]	Group0	16.6667	11	[Aars, Cars, Eprs, Gars, Iars, Lars, Mars1, Nars, Sars, Tars, Yars]
WP:307	Translation Factors	WikiPathways_08.05.2020	0.00117876	0.0377205	0.00117876	0.00117876	[-1]	Group1	12	6	[Eif1a, Eif2s2, Eif3a, Eif4a1, Eif4ebp1, Eif5]
WP:662	Amino Acid metabolism	WikiPathways_08.05.2020	9.81319e-05	0.00382715	9.81319e-05	0.00049066	[-1]	Group2	10.4167	10	[Aldh18a1, Asns, Ehhadh, Eprs, Gclm, Iars, Idh1, Odc1, Pdk4, Pycr1]
KEGG:05225	Hepatocellular carcinoma	KEGG_08.05.2020	0.000255152	0.00944063	0.000255152	0.00102061	[-1]	Group3	7.55814	13	[Actg1, Cdkn1a, Dvl3, E2f3, Gsta1, Gsta2, Hmox1, Met, Mtor, Myc, Nqo1, Txnrd1, Wnt9a]
KEGG:05230	Central carbon metabolism in cancer	KEGG_08.05.2020	0.0010746	0.0354617	0.0010746	0.0021492	[-1]	Group4	10.4478	7	[Met, Mtor, Myc, Pgam1, Sco2, Slc7a5, Tigar]
KEGG:01040	Biosynthesis of unsaturated fatty acids	KEGG_08.05.2020	9.64621e-05	0.00385848	7.66916e-06	4.6015e-05	[-1]	Group5	18.75	6	[Acot1, Acot2, Acot3, Acot4, Acox1, Scd3]
R-MMU:9033241	Peroxisomal protein import	REACTOME_Pathways_08.05.2020	2.2311e-06	9.81684e-05	7.66916e-06	4.6015e-05	[-1]	Group5	15.873	10	[Acot1, Acot2, Acot3, Acot4, Acox1, Ehhadh, Idh1, Lonp2, Mlycd, Pex10]
R-MMU:9609507	Protein localization	REACTOME_Pathways_08.05.2020	5.66181e-06	0.000237796	7.66916e-06	4.6015e-05	[-1]	Group5	11.7647	12	[Acot1, Acot2, Acot3, Acot4, Acox1, Ehhadh, Hmox1, Idh1, Lonp2, Mlycd, Pex10, Pex16]
KEGG:00480	Glutathione metabolism	KEGG_08.05.2020	0.000189145	0.00718751	8.56164e-08	6.84931e-07	[-1]	Group6	11.9403	8	[Chac1, Gclc, Gclm, Gsta1, Gsta2, Idh1, Odc1, Pgd]
KEGG:04216	Ferroptosis	KEGG_08.05.2020	4.75256e-06	0.00020436	8.56164e-08	6.84931e-07	[-1]	Group6	19.5122	8	[Ftl1, Gclc, Gclm, Hmox1, Lpcat3, Pcbp1, Slc3a2, Tfrc]
WP:1245	Keap1-Nrf2	WikiPathways_08.05.2020	1.28076e-05	0.00052511	8.56164e-08	6.84931e-07	[-1]	Group6	35.7143	5	[Gclc, Gclm, Gsta2, Hmox1, Nqo1]
R-MMU:352230	Amino acid transport across the plasma membrane	REACTOME_Pathways_08.05.2020	0.000665577	0.0232952	0.000973147	0.00291944	[-1]	Group7	16.6667	5	[Slc1a4, Slc38a1, Slc38a2, Slc3a2, Slc7a5]
R-MMU:425393	Transport of inorganic cations/anions and amino acids/oligopeptides	REACTOME_Pathways_08.05.2020	0.000605144	0.0217852	0.000973147	0.00291944	[-1]	Group7	9.09091	9	[Slc12a4, Slc1a4, Slc20a1, Slc25a22, Slc38a1, Slc38a2, Slc3a2, Slc4a4, Slc7a5]
R-MMU:425407	SLC-mediated transmembrane transport	REACTOME_Pathways_08.05.2020	0.000973147	0.033087	0.000973147	0.00291944	[-1]	Group7	6.27803	14	[Apod, Fgf21, Slc12a4, Slc1a4, Slc20a1, Slc25a22, Slc25a5, Slc31a1, Slc38a1, Slc38a2, Slc3a2, Slc4a4, Slc6a9, Slc7a5]
KEGG:03008	Ribosome biogenesis in eukaryotes	KEGG_08.05.2020	4.17937e-08	1.96431e-06	3.90337e-09	3.51303e-08	[-1]	Group8	12.9032	16	[Gar1, Gnl3, Gtpbp4, Heatr1, Mdn1, Nat10, Nhp2, Nmd3, Nob1, Nop58, Pwp2, Spata5, Utp14a, Utp18, Wdr43, Wdr75]
R-MMU:6791226	Major pathway of rRNA processing in the nucleolus and cytosol	REACTOME_Pathways_08.05.2020	1.72121e-07	7.91756e-06	3.90337e-09	3.51303e-08	[-1]	Group8	10.4046	18	[Bysl, Ddx21, Dhx37, Ftsj3, Gnl3, Heatr1, Ltv1, Nip7, Nob1, Nol9, Nop58, Pwp2, Tsr1, Utp14a, Utp18, Wdr43, Wdr46, Wdr75]
R-MMU:72312	rRNA processing	REACTOME_Pathways_08.05.2020	1.72121e-07	7.91756e-06	3.90337e-09	3.51303e-08	[-1]	Group8	10.4046	18	[Bysl, Ddx21, Dhx37, Ftsj3, Gnl3, Heatr1, Ltv1, Nip7, Nob1, Nol9, Nop58, Pwp2, Tsr1, Utp14a, Utp18, Wdr43, Wdr46, Wdr75]
R-MMU:8868773	rRNA processing in the nucleus and cytosol	REACTOME_Pathways_08.05.2020	1.72121e-07	7.91756e-06	3.90337e-09	3.51303e-08	[-1]	Group8	10.4046	18	[Bysl, Ddx21, Dhx37, Ftsj3, Gnl3, Heatr1, Ltv1, Nip7, Nob1, Nol9, Nop58, Pwp2, Tsr1, Utp14a, Utp18, Wdr43, Wdr46, Wdr75]

### Sheet: S4C
Table S4C
iRegulon full output_LCAD KO vs CPT2 KO heart shared DEG
Name	LCAD_CPT2_UP_shared_fulloutput.txt
Species and nomenclature	Homo sapiens, HGNC symbols
Motif collection	10K (9713 PWMs)
Track collection	1120 ChIP-seq tracks (ENCODE raw signals)
Minimum NEScore	3
Rank threshold for visualization	5000
ROC threshold for AUC calculation (%)	0.03
Minimum identity between orthologous genes	0
Maximum false discovery rate (FDR) on motif similarity	0.001
Motif rankings database	10kb centered around TSS (7 species)
Track rankings database	10kb centered around TSS (ChIP-seq-derived)
Number of valid nodes	437
iRegulon version	iRegulon v1.3 (build: 2015-02-12)
# Rank	Motif id	AUC	NES	ClusterCode	Transcription factor	Target genes
1	taipale-NNATGAYGCAATN-ATF4-DBD	0.0586734	6.7644	M1	ATF4,ATF3,CEBPB	RCC2,VEGFA,PYCR1,CHAC1,CEBPG,SLC38A2,EIF4EBP1,TTC39B,ATF5,SLC38A1,FUT1,SLC6A9,FGF21,PAK3,SLC1A4,BDNF,PHGDH,EIF2S2,GDF15,EXTL1,USP36,SUN3,MTHFD2,XPOT
2	taipale-NGGATGATGCAATM-Atf4-DBD	0.0584978	6.73582	M1	ATF4,CEBPB	PYCR1,RCC2,VEGFA,SLC38A2,CEBPG,FUT1,FGF21,SLC1A4,CHAC1,ATF5,TTC39B,PAK3,SLC38A1,SLC6A9,SUN3,GDF15,EXTL1,BDNF,EIF2S2,STC1,PHGDH,ACOT4,UHRF1BP1,AGT,EXOC6,BDH1,IDH1,USP36
3	homer-M00001	0.0552541	6.20805	M1		RCC2,VEGFA,EIF4EBP1,CHAC1,CEBPG,FUT1,PYCR1,FGF21,SLC38A1,SLC38A2,SLC6A9,MTHFD2,ATF5,SESN2,EIF2S2,BDNF,GPD1,SLC1A4,TRIB3,GDF15,TTC39B
4	swissregulon-CEBPA-B_DDIT3.p2	0.0480867	5.04183	M1	CEBPA,CEBPB,DDIT3	SLC38A2,RCC2,EIF4EBP1,EIF4A1,BDNF,CEBPG,SLC6A9,FUT1,CHAC1,FGF21,PSAT1,TFCP2L1,ZNF770,ASNS,ANKRD33B,PYCR1
5	flyfactorsurvey-Crc_CG6272_SANGER_5_FBgn0036126	0.0478288	4.99988	M1	ATF3,NFIL3,CREB1	VEGFA,RCC2,KCNJ4,SLC3A2,CEBPG,SLC6A9,PYCR1,CHAC1,USP36,SLC38A2,FUT1,EIF4EBP1,EIF2S2,JOSD1,TRIB3,BDNF,PTP4A1,FGF21,SLC38A1,SLC1A4,PDXK,ATF5,STC1,LOX,PAK3,EXTL1,NAA25,PTGDS
6	factorbook-NFE2	0.0468797	4.84544	M2	NFE2,BACH1,MAFG,NFE2L1,NFE2L2,MAFK,MAFF,MAF,NFE2L3,MAFB,BACH2,FOSL1,JUND,JUN,FOS,JUNB,FOSB	HMOX1,GCLM,FTL,GCLC,SQSTM1,DUSP13,FBXO30,ABCB6,GABARAPL1,NQO1,OBSCN,PTP4A1,EIF5,CLTC,CDKN1A,SPHK1,EFHD2,TRIM54,UBXN4,BAG2,UCK2,SLC16A6,TXNRD1,TECPR1,E2F3,SLC12A4,MAPK6,DMXL2,TTC39B,PPP2CA,SRXN1
7	transfac_pro-M01282	0.0462556	4.74389	M3	PPARA,RXRA,RARG,NR2F1,NR2F2,THRB	RELT,SLC25A20,NR1I2,KCNJ4,TMCO4,OBSCN,KCNC1,VEGFA,C15orf39,AGPAT2,AP1B1,PTGDS,FABP3,CDKN1A,CDK18,FAM131C,CDV3,EXTL1,ADAMTS9,TEX2,SLC31A1,SLC25A5,TKT,SDK2,KCNE1,PDE8A,SLC6A9,ERN1,RNF144B,GPD1,WNT9A,CLTC,GPR68,DPH5,AGT,ODC1,SEMA3F,C10orf90,ADAMTSL5,FTL,TRMT61A,UCP3,XRCC1,TRPM2,SLC20A1,ARHGDIG,RYR1,MAVS,PFKFB2,ABHD6,KIFC3,PIKFYVE,FSTL4,OPTN,SLC12A4,EFHD2,ATF5,BDH1,MAP6D1,SQSTM1,DENND3,AFG3L2,CORO6,D…
8	transfac_pro-M01589	0.0450561	4.54871	M4	ESRRB,ESRRA,NR0B1,NR5A1,ESRRG,NR5A2,NR6A1,ESR1	KCNJ4,RELT,AFG3L2,SLC25A5,TMCO4,HSPBP1,VEGFA,SEPHS2,FAM131C,KCNE1,RYR1,SEMA3F,CDK18,TEX2,AGPAT2,TBX15,TFCP2L1,PGAM1,TFRC,PPTC7,RNF144B,TXNRD1,EFHD2,NAA25,ST8SIA5,RNF4,SRXN1,STC1,XYLT1,PPP2CA,HRH2,COX6A1,EXTL1,SNTA1,SLC31A1,TIMM9,ARFGEF2,DNAJC11,FBXO30,EIF1AD,GPR68,DYNC1LI1,FRMD5,KIFC3,UPP1,KCNC1,SLC20A1,C15orf39,AP1B1,ACTG1,TTC39B,ADAMTS9,OBSCN,ADAMTSL5,ABHD6,BDH1,AKAP1,GRIN2C,SLC6A9,CDKN1A,PANK1…
9	transfac_pro-M03835	0.0446525	4.48304	M2	NFE2L2,NFE2,MAFG,NFE2L1,BACH1,JUNB,FOS,FOSL2,JUN,JUND,FOSB,FOSL1,MAFB,MAFK,MAF,BACH2,MAFF,NFE2L3	HMOX1,FBXO30,GCLM,CLTC,SQSTM1,EIF5,FTL,FTSJ3,GCLC,GABARAPL1,NQO1,OBSCN,DUSP13,ABCB6,BAIAP2L1,PTP4A1
10	factorbook-CREB	0.04429	4.42407	M1	ATF3,ATF4,CREM,CREB1	RCC2,CHAC1,VEGFA,PYCR1,USP36,EIF4EBP1,C12orf66,CEBPG,SLC1A4,ZNF593,JOSD1,SLC6A9,ODC1,TRIB3,FUT1,PAK3,ATF5,FGF21,ABCE1,PTP4A1,SLC38A2,TTC39B,EIF2S2
11	homer-M00105	0.0439985	4.37664	M2	MAFA,MAFF,MAFK,MAF,DBP,MAFG,JUN,JUND,FOS,FOSL1,JUNB,FOSB,NFE2	OBSCN,HMOX1,MAPK6,PPP2CA,FRMD5,SLC16A6,RYR1,SQSTM1,ABCB9,CCDC86,FTL,GABARAPL1,DNAJC11,GCLC,SLC6A9,ABCB6,FBXO30,SLC7A5,TMEM11,OSGIN1,DUSP13,FBXO40
12	flyfactorsurvey-CG8319_SANGER_2.5_FBgn0037722	0.0431016	4.23071	M5	ZNF146,ZNF260,RXRA	SEMA3F,AGPAT2,CDK18,SEPHS2,LOX,RELT,CDKN1A,TBCC,TMEM171,ADAMTS9,TBX15,VEGFA,ABCB9,TFCP2L1,FBXO30,GSDMA,GPR68,EFHD2,C10orf90,NAA25,UPP1,KCNE1,PDE8A,GRM1,BDNF
13	transfac_pro-M00647	0.0429223	4.20152	M6	NR1H2,NR1H3,NR1H4,NR1I2,RXRA,NR2F2,RARB,NR2F1,RXRB,RARG,RARA,NR1I3	SPTBN4,SLC16A6,ECE2,LPCAT3,EXTL1,EXOC6,LIPG,CDKN1A,TEX2,PAK3,PPTC7,LRRC8E,TRPM2,PTP4A1,MAVS,ADCK1,TMCO4,SEMA3F,FBXO30,SHMT1,AEN,SLC6A9,CEBPG
14	taipale-AACCCGGAAGTR-ELF1-full	0.0426943	4.16443	M7	ELF1,ELF4,EHF,ELF3,ELF5,ELK3,ELF2,GABPA,ELK1,GABPB1,ELK4	C12orf66,WDR46,GRWD1,SLC25A46,DHX37,PWP2,HSPBP1,ANKRD49,PCBP1,LOX,HAUS8,SEC31A,TBCC,ABCB9,TRNT1,RRP12,BDH1,DYNC1LI1,UGP2,TECPR1,EIF4A1,FRRS1,ADAMTS9,GTF2H1,EFHD2,CLTC,POC1A,GRPEL2,C7orf57,GRM1,NOP58,TPP2,USP36,SUN3,ADAMTS1
15	transfac_pro-M01248	0.041648	3.99418	M4	NR0B1,NR2F2,NR2F1,NR5A1,ESRRA,ESRRB,RXRA,PPARGC1A,NR4A1,ESRRG,ESR1,HNF4A,NR5A2,RARG	VEGFA,KCNJ4,RELT,FAM131C,TTC39B,HRH2,RNF144B,CDK18,EXTL1,KCNE1,C15orf39,NR1I2,AGPAT2,TMCO4,AGT,DPH5,AKAP1,ST8SIA5,STC1,PLIN5,PPP1R3G,TBX15,FABP3,MTHFD1,CDKN1A,BDH1,KCNC1,ARFGEF2,PDE8A,UCP3,OPTN,TIMM9,PFKFB2,NAA25,TEX2,EFHD2,RNF4,GBE1,FRMD5,KIFC3,MAP6D1,USP36,USPL1,MAPK6,SEMA3F,WNT9A,QSOX1,PHB2,ADAMTS9,AEN,GPR68,SLC6A9,XYLT1,SPTBN4,FSTL4,DUSP13,ACTG1,IDH1,GSDMA,ADPGK,AP1B1,BID,PPTC7,UPP1,SLC25A5,C…
16	swissregulon-NFE2.p2	0.0411771	3.91757	M2	NFE2,NFE2L2,BACH1,MAFK,NFE2L1,MAFG,JUND,JUNB,FOSB,FOSL1,FOS,JUN,FOSL2,BATF,SPI1,BACH2,MAFF,MAFA,MAF,MAFB,NFE2L3	HMOX1,DUSP13,FBXO30,GCLC,ABCB6,FTL,PPP2CA,SPHK1,GABARAPL1,MAPK6,SQSTM1,SLC6A8,OBSCN
17	transfac_public-M00284	0.0409604	3.8823	M2	NFE2L1,MAFG,NFE2,BACH1,NFE2L2,JUN,MAFB,MAF,MAFK,MAFF,NFE2L3,BACH2	HMOX1,GCLM,DUSP13,BDH1,ABCB9,PTP4A1,FTL,SQSTM1,MREG,DNAJC11,CDKN1A,SLC16A6,PPP2CA,GCLC,FBXO30,PAK3,ABCB6,TECPR1,MRPL45,EIF5,SLC19A2,BAIAP2L1,SNTA1,TTC39B,GABARAPL1
18	jaspar-PF0032.1	0.040796	3.85555	M2	NFE2,MAFF,MAFK,BACH1,MAFG,NFE2L2,NFE2L1,DBP,MAF	XPOT,GCLC,MET,EIF5,SLC16A6,FBXO30,SPHK1,SQSTM1,SLC12A4,PPP2CA,SLC3A2,MAPK6,ABCB6,DUSP13,BAG2,FTL,HMOX1
19	factorbook-RXRA	0.0403812	3.78806	M4	RXRA,NR2F2,NR2F1,HNF4A,RARA,ESRRA,PPARD,PPARA,PPARG,HNF4G,NR2C2,NR0B1,PPARGC1A,ZNF71,NR4A1,NR2F6,RXRG,RXRB,NR1H2,RARG,STAT1,RORB,RORC	KCNC1,FAM131C,CORO6,EXTL1,CDK18,NR1I2,KCNJ4,OBSCN,VEGFA,SLC25A5,AGPAT2,TRMT61A,RELT,UCP3,PEX16,FBXO40,WNT9A,SQSTM1,C15orf39,NOB1,CDKN1A
20	transfac_pro-M02094	0.0403363	3.78076	M4	ESRRG,NR5A2,ESRRA,ESRRB,NR0B1,NR5A1,NR6A1	RELT,SEMA3F,AFG3L2,SLC25A5,HRH2,KCNJ4,TMCO4,EFHD2,KCNE1,TFCP2L1,SEPHS2,NAA25,MLYCD,FBXO30,FAM131C,DPH5,PPTC7,XYLT1,FRMD5,TIMM9,TTC39B,TRIM54,UTP20,SRXN1,GABARAPL1,TEX2,FSTL4,TFRC,AP1B1,RYR1,PGAM1,ADAMTS9,DHX32,KIFC3,AGPAT2,VEGFA,GSDMA,STC1,AKAP1,ATF5,CORO6,GDAP2,ADAMTSL5,ACTG1,PTP4A1,RNF4,GPR68,EIF3A,ST8SIA5,ACSF2,C10orf90,SQSTM1,ACE2,SNTA1,SLC12A4,SLC6A9,PTGDS,RALGPS1,TMEM171,DYNC1LI1,SLC16A6,RN…
21	homer-M00122	0.0401756	3.75462	M2	NFE2,NFE2L2,BACH1,NFE2L1,MAFG,MAFF,NFE2L3,MAFB,MAF,MAFK,BACH2,JUNB,JUN,JUND,FOS,FOSL2,FOSL1,BATF,SPI1,MYBL2,MYBL1,MYB,SNAPC4	HMOX1,MAPK6,DUSP13,SQSTM1,FTL,ABCB6,FBXO30,GCLC,GABARAPL1,SLC16A6,SLC38A2,UCK2,GCLM,OBSCN,SPHK1,EIF5,TRIM54,E2F3,CDKN1A,BAG2,PPP2CA,ZSCAN20,TTC39B,SLC3A2,UBXN4,SLC12A4,MET,FTSJ3,ABCB9,FBXO40,SLC19A2,CLTC,TADA2B
22	transfac_pro-M02263	0.0401084	3.74367	M2	NFE2L2,MAFG,NFE2L1,NFE2,BACH1,FOSL1,FOSL2,FOSB,JUND,FOS,JUNB,JUN	HMOX1,FBXO30,GCLC,GCLM,DUSP13,ABCB9,SQSTM1,UCK2,ABCB6,FTL,CLTC,ZSCAN20,UBE2O,MET,GABARAPL1,CELA1,CDKN1A,BDH1,MREG,SRXN1,SLC16A6,JOSD1,TECPR1,SPHK1,NOC3L,EIF5,UPP1,EFHD2,BAIAP2L1,TTC39B,FBXO40,E2F3,ZNF770,XPNPEP1,PTP4A1,MAPK6,FTSJ3,KCNJ4,MAVS,MDN1,SLC12A4,SLC6A9,TXNRD1,NR1I2,CNKSR1,SLC3A2,RELT,ADAMTS9,TPP2,EPS8,SLC38A2,IDH1,OBSCN,BAG2,TIMM9,ATP6V1H,LRRC2,FNIP2,RYR1,DNAJC11,KCNE1,DHX32,GPR68,SLC19A…
23	jaspar-PF0025.1	0.0399701	3.72117	M3	RARG,RXRA,NR2F1,RARA,NR2F2,ESRRA,NR6A1,RORA,PPARA,NR2C2,THRB	KCNJ4,SLC25A5,VEGFA,FAM131C,TMCO4,RELT,ERN1,C15orf39,DPH5,AFG3L2,TBX15,CDKN1A,SEMA3F,AP1B1,BDNF,COX6A1,SNTA1,RYR1,NOB1,ADAMTSL5,SLC4A4,ST8SIA5,NR1I2,OBSCN,FABP3,EXTL1,UTP20,MYO19,C10orf90,DUSP13,TFRC,SMPD1,UCK2,NAA25,ZDHHC23,WNT9A,ARFGEF2,ACTG1,KIFC3,USPL1,HRH2,GBE1,ADAMTS9,PPP2CA,TRMT61A,PPTC7,AGT,RNF4,SLC6A9,GPR68,OSGIN1,PDE8A,ABCB9,HSPBP1,SRXN1,CEBPG,FBXO30,DNAJC11,TXNRD1,ACSF2,UHRF1BP1,RNF144…
24	transfac_pro-M01269	0.0397422	3.68408	M4	NR4A2	VEGFA,RELT,EXTL1,TMCO4,KCNC1,SQSTM1,SLC25A20,C15orf39,KCNJ4,C10orf90,SLC12A4,PPARGC1B,WNT9A,HRH2,NR1I2,ADPGK,SLC25A5,DVL3,PIKFYVE,AGPAT2,TMEM171,RNF4,FAM131C,MRPS18A,TFRC,AKAP1,UCP3,UHRF1BP1,FSTL4,PTGDS,SLC16A6,UPP1,GPR68,TBX15,AEN,CDKN1A,TXNRD1,ABCB9,SDK2,NCEH1,ACTG1,TRMT61A,PPP1R3G,SEMA3F,CLTC,SLC6A9,ARHGDIG,KIFC3,SPTBN4,DGKH,DPH5,FABP3,AGT,CORO6,TMEFF1,DUSP13,QSOX1,TECPR1,HMOX1,CDV3,XPNPEP1,SL…
25	jaspar-PF0038.1	0.0393984	3.62814	M3	ESRRB,ESRRA,ESRRG,NR5A2,NR5A1,PPARGC1A	KCNJ4,AFG3L2,NAA25,COX6A1,TMCO4,ARFGEF2,ST8SIA5,RNF4,ZDHHC23,FAM131C,RYR1,TFRC,SEMA3F,KCNE1,EXTL1,PPTC7,RELT,CDK18,DNAJC11,SEPHS2,EIF1AD,FBXO30,ADAMTSL5,ATF5,SNTA1,TXNRD1,PDXK,ACTG1,PANK1,PTP4A1,GABARAPL1,FABP3,KCNC1,PFKFB2,C10orf90,HRH2,SLC20A1,VEGFA,PDE8A,BRI3,ABHD6,BFSP2,TEX2,AGPAT2,SQSTM1,TTC39B,CIAPIN1,SRXN1,HSPBP1,EFHD2,XPNPEP1,GDAP2,ATP6V1H,RAB9A,BDH1,MAVS,TIMM9,PGAM1,SLC4A4,MAL,FRMD5,EIF3…
26	encode-UW.Motif.0036	0.0390882	3.57768	M1		VEGFA,EIF4EBP1,RCC2,MTHFD2,SLC38A2,TRIB3,FUT1,FGF21,BDNF,GAR1,GPD1,KCNJ4,TTC39B,UTP18
27	transfac_pro-M03802	0.0389761	3.55944	M4	NR5A1,NR5A2,NR0B1,ESRRB,ESRRA,ESRRG	VEGFA,KCNJ4,RYR1,SLC20A1,HRH2,AKAP1,TMCO4,SEMA3F,C10orf90,RNF144B,FSTL4,ST8SIA5,KIFC3,RELT,CORO6,FAM131C,KCNC1,CDK18,SLC6A9,EXTL1,AGPAT2,TFRC,ASNS,FRMD5,TMEM171,ADPGK,GPR68,NAA25,CDV3,ZNF691,GSDMA,NCEH1
28	homer-M00018	0.0389723	3.55883	M1		RCC2,PYCR1,CEBPG,CHAC1,PIKFYVE,EIF4EBP1,SLC1A4,BDNF,SLC38A2,SLC4A4,EIF2S2,HMOX1,PHGDH,VEGFA,GCLC,TTC39B,ATF5,SLC6A9,PAK3,SESN2,RUSC2,AGPAT2,DPH5,MYC
29	transfac_pro-M00653	0.0388266	3.53511	M8		ZNF593,ATP6V1H,SLC6A9,C15orf39,ODC1,GTF2H1,CLTC,JOSD1,AKAP1,ALDH18A1,SLC25A22,ARFGEF2,LOX,UTP18,USP36,PPFIA1,XPNPEP1,CDV3,MAN1C1,ABCB9,C12orf66,E2F3,SLC20A1,CHAC1,C7orf57,ABCB6,ERN1,BDNF,SEMA3F,OSGIN1,PPARGC1B,HRH2,XPOT,KIFC3,CCDC86,SEC24A
30	swissregulon-NFE2L2.p2	0.0386734	3.51018	M2	NFE2L2,NFE2,BACH1,NFE2L1,MAFG,MAFB,MAFK,BACH2,NFE2L3,MAFF,MAF,JUND,JUNB,BATF,JUN,FOS,SPI1,FOSL2,FOSL1,FOSB	HMOX1,GCLC,FTL,SQSTM1,DUSP13,FBXO30,ABCB6,GABARAPL1,MAPK6,EIF5,SLC38A2,SLC16A6,MET,SLC3A2,SPHK1,TADA2B,ZSCAN20,SLC12A4,CLTC,FTSJ3,CDKN1A,XPOT,GPR68,EDNRB,SEMA3F,GCLM,TTC39B,BAG2,GSDMA,OBSCN,SLC6A8,BDH1,SRXN1,ADAMTS1,SLC19A2,UCK2,TRIM54,LRRC2,QSOX1,CLEC4F,CCDC86,CHAC1,MAVS,RYR1,CIAPIN1,FBXO40,RSAD1,NQO1,PTP4A1,TPP2,TECPR1,ACTG1,BAIAP2L1,RELT,CNKSR1,DNAJC11,FSTL4,OSGIN1
31	transfac_pro-M02093	0.0386697	3.50958	M4	ESRRA,ESRRB,NR0B1,ESRRG,NR6A1,NR5A1,NR5A2	RELT,FAM131C,SLC25A5,KCNJ4,VEGFA,TBX15,STC1,AFG3L2,KCNC1,CORO6,TMCO4,FRMD5,AGPAT2,SEMA3F,KIFC3,TFCP2L1,HRH2,EXTL1,FSTL4,XYLT1,RYR1,C10orf90,AEN,AKAP1,PTGDS,CDKN1A,SLC31A1,KCNE1,NAA25,PDE8A,SLC6A9,RNF4,RNF144B,PANK1,PEX10,TEX2,EFHD2,SLC4A4,SEPHS2,DGKH,FBXO30,ABCB9,TXNRD1,BID,ERN1,PDK4,CEBPG,PDXK,ST8SIA5,UPP1,ACE2,ZDHHC23,TFRC,DPH5,SLC12A4,USP36,CDV3,SLC20A1,ARHGAP9,FBXO40,CDK18,TMEM171,UCP3,GRM1,A…
32	encode-UW.Motif.0012	0.0377691	3.36304	M9		EXTL1,CDKN1A,OBSCN,KCNJ4,TECPR1,SEMA3F,ARHGDIG,RELT,UCK2,RNF4,WNT9A,PTGDS,LRRC8E,SPHK1,SQSTM1,NOLC1,RCC2,SHMT1,SLC16A6,GPR68,GSDMA,CDK18,USP36,DENND3,ADAMTSL5,MYC,TRPM2,SLC6A9,KIFC3,ZNF593,RYR1,ADM2,HSPBP1,PLK3,AGPAT2,PGD,ABHD15,UCP3,ATF5,COX6A1,FAM131C,ACSF2,TRMT61A,RAB9A
33	transfac_public-M00037	0.0376532	3.34419	M2	NFE2,NFE2L2,BACH1,MAFK,NFE2L1,MAFG,FOSL1,FOS,JUN,JUND,FOSB,JUNB,MAFB,NFE2L3,MAF,BACH2,MAFF,BATF,SPI1,FOSL2,MAFA	HMOX1,FBXO30,FTL,DUSP13,PPP2CA,GCLC,MAPK6,ABCB6,SQSTM1,OBSCN,BAG2,GABARAPL1,SLC6A8,QSOX1,CDKN1A,SPHK1,SLC3A2,TTC39B,KCNJ4,XYLT1
34	homer-M00131	0.0371786	3.26697	M2	NFE2L2,BACH1,NFE2,NFE2L1,MAFG,MAFK,MAFF,BACH2,MAFB,NFE2L3,MAF	HMOX1,SQSTM1,DUSP13,FTL,FBXO30,ABCB6,GCLC,GABARAPL1,PPP2CA,MAPK6,SPHK1,SLC16A6,BAG2,GCLM,OBSCN,UCK2,SLC38A2,TRIM54,SLC12A4,E2F3,MET,SLC3A2,GPR68,ZSCAN20,OSGIN1,FBXO40,EIF5,TECPR1,CLTC,TTC39B,QSOX1,ABCB9,CELA1,EDNRB,NQO1,CDKN1A,MAVS
35	elemento-GGTCACC	0.0371039	3.25481	M5		SEMA3F,FBXO30,ADAMTS9,CDK18,SEPHS2,AGPAT2,GSDMA,SLC25A5,TBCC,TFCP2L1,CDKN1A,LOX,UPP1,RELT,GRM1,TBX15,AGT,BEX1,WNT9A,MREG,ARFGEF2,MAL,BDNF,C10orf90,FBXO40,ABCB9,GPR68,SLC6A9,EFHD2,PANK1,C15orf39,FSTL4,MET,ADIPOR2,ZC3H7B,RAB9A,OSGIN1,CNKSR3,KCNE1,SLC4A4,MLYCD
36	transfac_pro-M02000	0.0370815	3.25116	M3	ESRRG,ESRRA,ESRRB,NR5A2,NR0B1,NR5A1,PPARGC1A	KCNJ4,FAM131C,SLC25A5,CORO6,AKAP1,SLC20A1,TMCO4,ACTG1,SLC31A1,C10orf90,FRMD5,SEMA3F,SEPHS2,NAA25,PPTC7,ST8SIA5,DPH5,SEC24A,RELT,C15orf39,AFG3L2,OBSCN,FABP3,HRH2,SLC25A20,STC1,KIFC3,VEGFA,EIF4EBP1,NOB1,FSTL4,BFSP2,AEN,AGPAT2,ERN1,SNTA1,PTGDS,TMEM171,CDKN1A,XYLT1,KCNC1,EFHD2,COX6A1,TBX15,NR1I2,UCP3,EXTL1,ABCB9,FBXO40,CDK18,CNKSR3,TEX2,TFRC,PANK1,HSPBP1,OPTN,RNF4,TTC39B,SLC16A6,MYO19,ARFGEF2,RYR1,AP…
37	jaspar-MA0141.1	0.0368647	3.21589	M3	ESRRA,PPARGC1A,NR5A2,NR0B1,NR5A1,ESRRB,ESRRG,RXRA	KCNJ4,RELT,TMCO4,FAM131C,SLC25A5,AFG3L2,KCNE1,HSPBP1,HRH2,VEGFA,ADPGK,STC1,SEMA3F,CDK18,TIMM9,AGPAT2,SEPHS2,SNTA1,TFRC,PPTC7,RYR1,OBSCN,EFHD2,NAA25,EXTL1,CORO6,ARFGEF2,KCNC1,RNF4,XYLT1,FBXO40,ADAMTSL5,TBX15,FRMD5,MAVS,SRXN1,SLC20A1,FBXO30,PGAM1,AKAP1,KIFC3,C15orf39,RNF144B,TEX2,COX6A1,GPR68,UTP20,ACSF2,SLC31A1,TTC39B,SEC24A,NR1I2,UCP3,ST8SIA5,EIF3A,CDKN1A,BFSP2,ACTG1,ZDHHC23,TXNRD1,RUFY4,BDH1,PAN…
38	transfac_pro-M01032	0.036775	3.2013	M3	HNF4A	RELT,KCNJ4,EXTL1,SEPHS2,KCNC1,WNT9A,MAP6D1,DUSP13,CDKN1A,FAM131C,NAA25,TMCO4,ACSF2,UCP3,PTGDS,ADAMTSL5,MRPS18A,ANKRD13B,SLC25A20,C15orf39,TRMT61A,KCNE1,FSTL4,GPR68,CORO6,FABP3
39	elemento-GCGTCAC	0.0367414	3.19583	M10		SPTBN4,RELT,MRPS18B,TRPM2,BEX1,GNL3,TMEFF1,USP36,ERN1,CDKN1A,TTC39B,MAP6D1,ADIPOR2,RCC2,RANGAP1,OPTN,ARFGEF2,JOSD1,USPL1
40	flyfactorsurvey-usp_SANGER_5_FBgn0003964	0.036704	3.18975	M4	RXRA,RXRG,RXRB,NR2F1,RARA,NR2F2,ZNF71,RORA,VDR,RORB,RORC	KCNJ4,TMCO4,C10orf90,ERN1,DPH5,SPTBN4,SLC25A5,C15orf39,SEC24A,SLC12A4,FABP3,RELT,SEMA3F,NR1I2,CCDC86,TRMT61A,NOB1,FSTL4,KIFC3,FAM131C,SLC4A4,AP1B1,CDKN1A,OSGIN1,BDNF,EFHD2,TMEFF1,PANK1,FBXO40,AKAP1,BDH1,BFSP2,STC1,UCP3,VEGFA,DUSP13,SNTA1,SERPINE1,AFG3L2,SEPHS2,COX8A,GPR68,SLC6A9,BRI3,ACSF2,DENND3,AGPAT2,PPTC7,SLC31A1,WNT9A,PAK3,TMEM171,KCNC1,RUFY4,ABHD15,FBXO30,ADAMTS9,SMPD1,TXNRD1,RYR1,ADM2,MLYC…
41	hdpi-MTHFD1	0.0364798	3.15327	M11	MTHFD1	OBSCN,ABCB9,RELT,LRRC8E,EXTL1,SLC6A9,BRI3,ARHGDIG,KCNJ4,CDK18,GPR68,AGPAT2,SEMA3F,PTGDS,WNT9A,TMCO4,ZC3H7B,RYR1,CDKN1A,SHMT1,TRMT61A,ADAMTSL5,SPHK1,OSGIN1,RCC2,C15orf39,ANKRD2,SNTA1,ANKRD13B,ATF5,ADM2,GRIN2C,PEX10,CARM1,KIFC3,UCK2,SLC6A8,SEC24A,ACSF2,PACS2,SESN2,TBX15,USP36,TECPR1,DUSP13,KCNC1,RNF4,AACS,GSDMA,AP1B1,SDK2,JOSD1,PEX16,ACOX1,DENND3,CEBPG,ODC1,ZNF593,SEPHS2,BDH1,FAM131C,RUFY4,MTOR,NOL…
42	hdpi-ZNF695	0.0363416	3.13077	M4	ZNF695	VEGFA,RELT,SQSTM1,SEMA3F,MYO19,CDK18,TMEFF1,SLC38A2,PLK3,CORO6,ABHD6,TRMT61A,NCEH1,HRH2,FSTL4,ZSCAN20,KCNJ4,FAM131C,ACSF2,C15orf39,KIFC3
43	transfac_pro-M02022	0.0363266	3.12834	M2	MAFK,MAFG,NFE2,NFE2L2,MAFF,BACH1,MAFA,JUNB,FOS,JUND,FOSL1,JUN,FOSB,MAF,DBP	HMOX1,PPP2CA,SRXN1,MAPK6,SLC16A6,FBXO30,EIF5,GCLC,SQSTM1,SLC3A2,OBSCN,GPR68,ABCB6,DNAJC11,DUSP13,FTL,SDK2,ABCB9,CDKN1A,XYLT1,SLC6A8,PLCD3,SPHK1,BAG2,CNKSR1,CHAC1,QSOX1,TMEM11,FTSJ3,XPOT,IGFALS,E2F3,GABARAPL1,FBXO40,SLC6A9,CDK18,ST8SIA5,MAP6D1,FAM131C,AKAP1,UPP1,C10orf90,TTC39B,SLC12A4,MET,EFHD2,EDNRB,BAZ1A,ZSCAN20,PTP4A1,SLC38A2,TRMT61A,DENND3,GSDMA,TADA2B,PTGER4,SLC7A5,PTGDS,SLC4A4,WNT9A,RYR1,BD…
44	jaspar-MA0071.1	0.0362668	3.11861	M3	RORA,ESRRA,NR2F1	TEX2,SEMA3F,CDKN1A,VEGFA,FAM131C,STC1,RELT,SLC25A5,KCNJ4,PPP2CA,TMCO4,GABARAPL1,SEC24A,HRH2,FSTL4,AFG3L2,NAA25,HSPBP1,KCNE1,ERN1,ALDH18A1,CEBPG,GBE1,CORO6,BDH1,SEPHS2,TECPR1,RNF144B,KIFC3,MAP6D1,OPTN,DYNC1LI1,GRM1,UCK2,EXTL1,C15orf39,RYR1,GPR68,ATF5,ADAMTS9,DUSP13,OBSCN,GCLC,AGPAT2,USP36,WNT9A
45	factorbook-CEBPB	0.0361771	3.10402	M1	CEBPB,CEBPE,CEBPG,CEBPA,CEBPD,ATF4,DDIT3,NFIL3	RCC2,BDNF,EIF4A1,PYCR1,CHAC1,EIF4EBP1,ZNF770,CEBPG,SLC38A2,STC1,PAK3,RNF149,SLC38A1,SLC1A4,TFCP2L1,PSAT1,DUSP13,TRIB3,CDKN1A,ATF5,XPOT,RALGPS1,ABCB9,SLC6A9,UCP3,EXTL1,PPARGC1B,MYC,DPH5,USP36,PEX16,MTHFD2,ZNF655,TEX2,PDE8A,NCEH1,EXOC6,FUT1,PHGDH,TBX15,C10orf90,ADIPOR2,AGPAT2,C5orf52,RAB9A,RANGAP1,IDH1,GPR68,UGP2,EIF2S2,RAB3IP,EIF5,UHRF1BP1,SEC24A,PIKFYVE,SEPHS2,PPP2CA,ODC1,RELT,FRMD5,TTC39B,FSTL4,…
46	stark-YGACMTTGA	0.0361323	3.09672	M3		AFG3L2,NAA25,SEMA3F,RELT,HRH2,PPTC7,FSTL4,FRMD5,GPR68,TFRC,KCNJ4,PDK4,TMCO4,SLC25A5,SEPHS2,SRXN1,TIMM9,ST8SIA5,TEX2,C10orf90,KCNE1,EFHD2,MAVS,GDAP2,PFKFB2,STC1,XYLT1,PGAM1,TFCP2L1,MAP6D1,EPS8,ACACB,PDE8A,IGFALS,MLYCD,GSDMA,ACSF2,FBXO30,TTC39B,RALGPS1,TECPR1,NT5DC3,CIAPIN1,PTP4A1,BDNF,FAM131C,SLC16A6,SPHK1,AKAP1,PTGDS,SLC20A1,ARFGEF2,ADCK1,RYR1,ATF5,MET,ODC1,CORO6,ANKRD33B,GPATCH4,ANKRD13B,PIKFYVE…
47	transfac_pro-M03543	0.0360164	3.07787	M4	NR2F2,RXRA,NR2F1,RARA,HNF4A,NR2C2,NR0B1,ESRRA,HNF4G,PPARD,PPARA,PPARG,PPARGC1A	SLC25A5,KCNJ4,BDNF,PEX16,SERPINE1,NOB1,CORO6,FAM131C,WNT9A,ERN1,NR1I2,FBXO40,MAP6D1,UCP3,USP36,CDK18,ADIG,KCNC1,AGPAT2,MTHFD1,RNF144B,ACSF2,AP1B1,ADPGK,TMCO4,CDKN1A,FRMD5,RELT,TRMT61A,XYLT1,TECPR1,SLC12A4,AKAP1,GSDMA,SQSTM1,STC1
48	homer-M00011	0.0358221	3.04625	M2	BACH1,NFE2,NFE2L2,NFE2L1,MAFG,MAFK,MAFF,MAFB,NFE2L3,MAF,BACH2,DBP,NRL	HMOX1,GCLC,SQSTM1,DUSP13,PPP2CA,FTL,ABCB6,FBXO30,MAPK6,GCLM,GABARAPL1
49	transfac_pro-M03542	0.035796	3.042	M3	NR2F1,RXRA,NR2F2,RARG,RARA,NR2C2,ESR1,RORA,PPARA,THRB,RORC	KCNJ4,VEGFA,RELT,FAM131C,SLC25A5,AGPAT2,SEMA3F,NR1I2,TMCO4,ACSF2,CDKN1A,C15orf39,WNT9A,AP1B1,SLC20A1,TEX2,EXTL1,KCNE1,NOB1,CDK18,FABP3,AFG3L2,KIFC3,PEX16,C10orf90,ADAMTSL5,SEC24A,DUSP13,ERN1,RNF144B,XRCC1,SEPHS2,DPH5,AGT,KCNC1,CEBPG,PTGDS,OBSCN,CCDC86,BFSP2,SLC12A4,MYO19,STC1,UCP3,TMEFF1,PDE8A,SRXN1,FBXO40,TBX15,DVL3,SPTBN4,TMEM171,ABCB9,COX8A,USP36,SLC6A9,NAA25,PANK1,EFHD2,GSDMA,GPR68,RYR1,TRMT6…
50	transfac_pro-M03815	0.0357848	3.04017	M2	FOS,FOSL2,FOSL1,FOSB,JUND,JUN,JUNB	EIF5,SRXN1,SPTBN4,TMEM11,MAPK6,SLC3A2,UPP1,SLC6A8,FBXO30,ACTG1,PFKFB2,BDNF,PPARGC1B,TTC39B,SLC38A2,PPP2CA,GCLC,CEBPG,CHAC1,TRIM54,MET,CDKN1A,DNAJC11,JOSD1
51	transfac_pro-M00762	0.0356465	3.01767	M3	HNF4G,HNF4A,NR2F1,NR2F2,PPARG,PPARA,PPARD,NR2C2,NR2F6,RXRA,RXRG,RXRB,NR1H2,NR2E3,ASCL1,TCF3,TCF12,TCF4,MYOD1	FAM131C,VEGFA,OBSCN,PEX16,UCP3,CDKN1A,CDK18,FBXO40,C15orf39,WNT9A,KCNE1,PLCD3,SLC25A5,PLIN5,KCNJ4,XYLT1,EFHD2,RELT,AGPAT2,AGT,AP1B1,CLEC4F,GRM1,KCNC1,CORO6
52	yetfasco-1510	0.0356315	3.01524	M12		TBX15,MYO19,EPS8,KCNC1,AEN,MYC,SDK2,SLC16A6,RNF4,SPHK1,ADIPOR2,CLTC,APOD,SLC6A8,PTP4A1,RCC2,LOX,CDV3,AKAP1
53	encode-UW.Motif.0090	0.0355904	3.00855	M13		CDKN1A,EXTL1,GSDMA,SLC25A20,SLC12A4,MAVS,LRRC8E,KCNJ4,ARHGDIG,NOLC1,SQSTM1,RUFY4,TFRC,ACSF2,ADIG,DVL3,RNF144B,TEX2,SLC16A6,KIFC3,GPR68,FSTL4,CDK18,RELT,CDV3,SEMA3F,NAA25,AACS,EFHD2,WNT9A,PPARGC1B,CLTC,ADAMTSL5,C15orf39,WDTC1,ABCB9,RNF4,GRIN2C,DHX37,ZNF593,DGKH,FUT1,DENND3,UCP3,SEC24A,ZC3H7B,GABARAPL1,BID,VEGFA,SERPINE1,ATF5,SLC6A9,SEPHS2,MAP6D1,TRMT61A,UCK2,ZSCAN20,CORO6,SLC6A8,RANGAP1,RRP15,TBX1…
54	jaspar-MF0006.1	0.0355531	3.00247	M1	CEBPA,CEBPB,NFIL3,HLF,DBP	VEGFA,RCC2,CHAC1,STC1,CEBPG,PTGDS,SLC38A2,EIF4A1,KCNJ4,LOX,PYCR1,EIF4EBP1,SLC6A9,BDNF,ACTG1,RAB3IP,PDXK,USP36,SEPHS2,HRH2,KCNC1,ANKRD33B,TRIB3,TFCP2L1,PPARGC1B,PTGER4,MET,ABHD6,ODC1,C10orf90,DUSP13,FUT1,FGF21,ABHD15,UBE2O,ASNS,RNF149,PSAT1,AKAP1,SLC4A4,BRI3,FNIP2,NCEH1,MYC,JOSD1,PPP2CA,SLC38A1,ATF6,UGP2,ZC3H7B,SLC1A4,SLC3A2,TTC39B,PANK1,CDKN1A,MAPK6,DNAJC11,PTP4A1,ARHGAP9,EXTL1,ATF5,SDK2
55	homer-M00048	0.0355456	3.00126	M4	ESRRB,ESRRA,ESRRG,NR0B1,NR5A1,NR5A2,PPARGC1A,NR4A1,NR6A1	KCNJ4,RELT,SLC25A5,TMCO4,AFG3L2,SEPHS2,VEGFA,FSTL4,FAM131C,CDK18,SEC24A,SEMA3F,HSPBP1,STC1,PPTC7,TFCP2L1,HRH2,SNTA1,UTP20,SLC20A1,PPP2CA,AGPAT2,RYR1,NAA25,KCNE1,SLC31A1,XYLT1,EFHD2,TFRC,C10orf90,RNF4,SLC6A9,C15orf39,TBX15,SRXN1,TTC39B,TEX2,ADPGK,RNF144B,BFSP2,FBXO30,OBSCN,DPH5,FRMD5,COX6A1,TIMM9,KIFC3,GPR68,ST8SIA5,BAZ1A,RUFY4,EXTL1,KCNC1,FBXO40,MLYCD,SLC4A4,NOB1,MAVS,ADAMTSL5,AP1B1,PANK1,UCP3,XP…
# Rank	Track id	AUC	NES	ClusterCode	Transcription factor	Target genes
1	wgEncodeSydhTfbsK562CmycIfna30StdPk.narrowPeak.gz	0.0825785	6.51417	T1	MYC	CCDC86,NOP58,URB2,SLC16A6,MDN1,GNL3,ECE2,RPF2,PPAN,PPAN-P2RY11,DDX21,NOLC1,POLR3D,SUPV3L1,UTP20,WDR43,NOC3L,GPATCH4,NT5DC3,TIMM8A,GTPBP4,EIF4EBP1,ODC1,TBRG4,RSL1D1,NME1,METTL1,MRPL45,MAK16,ZNF593,MYO19,C15orf39,SLC3A2,RRP12,TSR1,AEN,C12orf66,NAT10,NOL8,SDAD1,SQSTM1,USPL1,POC1A,DNAJC11,ABCE1,DHX37,UTP14A,HEATR1,GAR1,DPH5,GDAP2,GBE1,EIF4A1,BAZ1A,NAA25,RRP15,RANGAP1,UCK2,BYSL,PLK3,WDR75,MTHFD2,NHP2,…
2	wgEncodeHaibTfbsSknshMaxV0422111PkRep2.broadPeak.gz	0.0746338	5.65465	T2	MAX	DDX21,WDR43,ECE2,METTL1,NOL8,SUPV3L1,USP36,NOC3L,GNL3,EIF4EBP1,MYO19,RRP12,NOP58,FOXN2,GTPBP4,TIMM9,MDN1,PCBP1,USPL1,CCDC86,NME1,SERPINE1,UTP14A,MTHFD2,UTP20,LTV1,AEN,UTP18,PHB2,DPH5,ATF5,MRPS18B,CLTC,TIMM10,THUMPD3,WDR46,SDAD1,TBRG4,RRP15,POLR3D,TMED5,HEATR1,TXNRD1,EIF4A1,GPATCH4,NOLC1,BYSL,TAF1D,SLC38A2,MAK16,RPF2,GBE1,GAR1,ABCB6,UCK2,TRNT1,SLC3A2,ODC1,RSL1D1,MTHFD1,TSR1,XPOT,PPAN-P2RY11,PPAN,S…
3	wgEncodeSydhTfbsK562CmycStdPk.narrowPeak.gz	0.073494	5.53134	T1	MYC	XPOT,TBRG4,C15orf39,RPF2,NOP58,HMOX1,EIF4EBP1,WDR43,PPAN,PPAN-P2RY11,NOLC1,SLC6A9,GNL3,URB2,METTL1,EIF4A1,MDN1,NAT10,NOL8,POC1A,DDX21,NME1,ECE2,USPL1,ATF4,ZC3H7B,NOC3L,RSL1D1,SUPV3L1,MTHFD2,ASNS,POLR3D,SLC3A2,ODC1,ABCE1,CCDC86,GTPBP4,MRPL45,UCK2,RCC2,GPATCH4,PYCR1,UTP14A,DPH5,MRPS2,RANGAP1,AEN,SDAD1,PHB2,DNAJC11,PCBP1,VEGFA,GDAP2,TIMM9,MYO19,TSR1,C12orf66,ADCK1,FAM98A,GCLM,COX10,MAK16,ZNF593,TAF1…
4	wgEncodeHaibTfbsMcf7MaxV0422111PkRep2.broadPeak.gz	0.0718311	5.35143	T2	MAX	NME1,USP36,METTL1,ECE2,C12orf66,UTP20,AEN,PDE8A,MDN1,NOL8,CLTC,MTHFD1,CCDC86,RRP12,UTP18,LTV1,RRP15,PRMT6,DDX21,NOLC1,DHX37,WDR43,TFRC,PCBP1,PPAN,PPAN-P2RY11,TIMM9,BYSL,SUPV3L1,GPATCH4,ABCE1,NOP58,NOC3L,GNL3,THUMPD3,URB1,AKAP1,RSL1D1,EIF4A1,XPOT,TBRG4,SLC38A1,SLC16A6,RPF2,GCLC,MYO19,NAT10,GEMIN5,GRWD1,GTPBP4,SLC3A2,SLC20A1,POLR3D,USPL1,TRNT1,MTHFD2,ABCB6,NHP2,TRMT61A,MRPS18B,SLC19A2,RNF149,HEATR1…
5	GSM1208654_batch1_chrom1_LoVo_MYC_PassedQC_peaks_hg19	0.0712855	5.2924	T1	MYC	NOL8,TIMM9,TXNRD1,SLC3A2,DDX21,ECE2,SLC38A1,TBRG4,NME1,METTL1,ABCE1,EIF4EBP1,NOLC1,GNL3,PHB2,PCBP1,TAF1D,NAT10,NOP58,MTHFD1,DPH5,USPL1,MYO19,TSR1,ATF5,GAR1,MDN1,SUPV3L1,XPOT,NIP7,EIF4A1,C12orf66,CLTC,POC1A,CCDC86,PLK3,NAA25,HEATR1,BYSL,DDX28,ATF4,GRPEL2,GTF2H1,RSL1D1
6	wgEncodeSydhTfbsA549CmycIggrabPk.narrowPeak.gz	0.0703737	5.19375	T1	MYC	MRPL45,METTL1,C12orf66,NME1,CCDC86,GNL3,C15orf39,ECE2,WDR43,MTHFD2,EIF4A1,MYO19,PPAN,PPAN-P2RY11,SLC16A6,MDN1,NOLC1,TBRG4,ZC3H7B,UBIAD1,PWP2,NOP58,URB2,NT5DC3,PCBP1,PLK3,AEN,DDX21,ODC1,ABCE1,XPOT,SLC6A9,DDX28,NOB1,BYSL,DNAJC11,TFRC,SLC7A5,NAT10,NOL8,SRGAP1,URB1,POLR3D,USP36,SLC3A2,RCC2,RSL1D1,UCK2,GAR1,NAA25,MET,NHP2,GTPBP4,TSR1,ANKRD13B,ALDH18A1,POC1A,ABCB6,UTP14A,TBCC,GCLM,ACOT2,TAF1D,BID,DGKH,…
7	wgEncodeSydhTfbsK562CmycIfna6hStdPk.narrowPeak.gz	0.068651	5.00738	T1	MYC	URB2,NOP58,GNL3,MRPS2,SUPV3L1,RPF2,PPAN,PPAN-P2RY11,MDN1,NOLC1,NOC3L,RSL1D1,METTL1,DDX21,NME1,ECE2,USPL1,CCDC86,GTPBP4,EIF4A1,NOL8,SDAD1,ALDH18A1,DNAJC11,XPOT,C15orf39,ODC1,PPARGC1B,WDR43,GPATCH4,ABCE1,SEC31A,NIP7,ADCK1,POC1A,PCBP1,TBRG4,TRMT61A,UCK2,SQSTM1,UTP14A,GDAP2,SLC7A5,MYO19,RRP12,TSR1,AEN,C12orf66,NAT10,ZNF593,FOXN2,THUMPD3,SLC3A2,EIF4EBP1,USP36,WDR75,MTHFD2,PYCR1,ATAD3A,HEATR1,DPH5,PEX1…
8	wgEncodeSydhTfbsImr90Mxi1IggrabPk.narrowPeak.gz	0.0685613	4.99767	T3	MXI1	MAPK8IP2,UTP20,URB1,SLC25A22,URB2,AEN,RSL1D1,GAR1,GPATCH4,PPAN-P2RY11,PPAN,NT5DC3,ECE2,HEATR1,PWP2,MDN1,CCDC86,GDAP2,KCNC1,C15orf39,MAK16,DHX37,TSR1,WDR43,TFRC,RPF2,EIF4A1,DDX21,PHB2,PEX10,GRWD1,GNL3,METTL1,UTP18,C12orf66,GEMIN5,RRP12,NOLC1,NHP2,TRMT61A,MYO19,ZNF593,ABCE1,SLC20A1,PDE8A,NAA25,RRP15,SLC6A9,NAT10,ALDH18A1,SLC38A2,TXNRD1,NOB1,TBRG4,DDX28,MTHFD1,ABCB6,ZC3H7B,ARHGAP9,SLC7A5,TMED5,TIMM8…
9	wgEncodeHaibTfbsHct116MaxV0422111PkRep1.broadPeak.gz	0.0660351	4.72437	T2	MAX	NOC3L,NOL8,USP36,WDR43,CCDC86,AEN,ABCE1,SLC7A5,TBRG4,METTL1,URB2,SUPV3L1,DDX21,URB1,MDN1,MTHFD2,SLC3A2,PDE8A,XPOT,DPH5,NOP58,ATF6,C12orf66,UTP20,GTF2H1,RPF2,SDAD1,ECE2,SLC16A6,GNL3,ODC1,SLC38A1,PPAN,PPAN-P2RY11,UCK2,POLR3D,MYO19,GPATCH4,RRP12,TRMT61A,C15orf39,TFRC,HEATR1,SEPHS2,RSAD1,UBIAD1,SEC24A,YRDC,TXNRD1,EIF4EBP1,NME1,USPL1,GAR1,GCLC,DHX37,SLC20A1,PLK3,BYSL,PCBP1,ZNF593,NAT10,TMED5,TIMM8A,RR…
10	wgEncodeHaibTfbsHepg2MaxV0422111PkRep2.broadPeak.gz	0.0652578	4.64028	T2	MAX	NOC3L,PCBP1,ODC1,DDX21,NOL8,WDR43,EIF4A1,GNL3,EIF4EBP1,ABCE1,NOLC1,METTL1,AEN,MDN1,NME1,MYO19,USP36,NOP58,ATF5,SUPV3L1,UTP20,USPL1,DNAJC11,TXNRD1,MTHFD1,BAZ1A,SERPINE1,SDAD1,SLC16A6,TFRC,GCLC,TIMM9,AKAP1,ECE2,POLR3D,TBRG4,GEMIN5,GPATCH4,POC1A,PYCR1,PPAN,PPAN-P2RY11,MTHFD2,UTP14A,PLK3,RRP12,UCK2,LTV1,GAR1,URB1,SQSTM1,TAF1D,THUMPD3,URB2,LOX,HEATR1,SLC19A2,SLC3A2,TRMT61A,DHX37,ABCB6,CCDC86,PGD,TKT,S…
11	wgEncodeSydhTfbsSknshMxi1IggrabPk.narrowPeak.gz	0.0643274	4.53961	T3	MXI1	RRP12,URB2,TRMT61A,UTP20,MDN1,GPATCH4,DHX37,AEN,C15orf39,NAA25,PWP2,URB1,ECE2,EIF4A1,TAF1D,NT5DC3,C12orf66,SEC24A,ABCE1,METTL1,MTHFD1,GEMIN5,GAR1,TFRC,CCDC86,NHP2,GNL3,COX10,FOXN2,TMED5,WDR43,MAK16,EIF4EBP1,BAZ1A,MRPS18B,HEATR1,PDSS1,USP36,UCK2,RPF2,GRWD1,RRP15,UBIAD1,SDAD1,SUPV3L1,ZNF770,WDR46,NOB1,UTP18,TIMM8A,NOC3L,TRNT1,SLC19A2,RSAD1,TXNRD1,ANKRD13B,ADAMTS1,SLC7A5,ANKRD49,POC1A,DPH5,MYO19,PHB…
12	wgEncodeHaibTfbsSknshMaxV0422111PkRep1.broadPeak.gz	0.0638789	4.4911	T2	MAX	USP36,MYO19,PCBP1,MDN1,NME1,NOL8,EIF4EBP1,DDX21,WDR43,CLTC,METTL1,ABCB6,USPL1,ABCE1,RRP12,RSAD1,EIF4A1,ADAMTS1,NOC3L,ATF5,XPOT,POLR3D,NOP58,MTHFD1,GTF2H1,ECE2,AKAP1,CCDC86,UTP18,PPAN-P2RY11,PPAN,FOXN2,GNL3,SCO2,PLK3,AEN,TMED5,SLC3A2,MTHFD2,UTP20,SERPINE1,NIP7,TFRC,ODC1,C12orf66,SUPV3L1,URB1,GPATCH4,PDSS1,DHX37,URB2,GTPBP4,GAR1,PHB2,DPH5,POC1A,ACOX1,UTP14A,WDR46,GCLC,TSR1,TBRG4,BYSL,SLC38A2,RNF4,T…
13	wgEncodeHaibTfbsMcf7MaxV0422111PkRep1.broadPeak.gz	0.0625972	4.35243	T2	MAX	MDN1,NOC3L,SLC16A6,USP36,NME1,WDR43,PDE8A,NOL8,PCBP1,UTP18,USPL1,EIF4A1,PPARGC1B,ODC1,SPHK1,FOXN2,GNL3,XPOT,PRMT6,DDX21,ABCE1,PPAN-P2RY11,PPAN,NOP58,C12orf66,ECE2,MYO19,AKAP1,MTHFD1,MRPS2,UTP20,SLC38A1,DNAJC11,POLR3D,AEN,UCK2,TBRG4,NAT10,SLC20A1,TFRC,RSAD1,EIF4EBP1,CCDC86,MAPK6,GTF2H1,ABCB6,SCO2,NOLC1,ATF5,METTL1,SLC3A2,TRNT1,RSL1D1,GEMIN5,TIMM9,PDSS1,SUPV3L1,PYCR1,NAA25,URB1,GCLC,HEATR1,MRPS18B,…
14	wgEncodeHaibTfbsHepg2MaxV0422111PkRep1.broadPeak.gz	0.0611622	4.19718	T2	MAX	ODC1,AKAP1,NOC3L,SLC16A6,BAZ1A,GNL3,MYO19,UCK2,SPHK1,SLC7A5,EIF4EBP1,DNAJC11,URB2,PYCR1,MDN1,SQSTM1,WDR43,PEX10,TFRC,NT5DC3,ATF5,ECE2,C15orf39,NOL8,SLC38A1,ACTG1,PDE8A,AFG3L2,TRMT61A,AEN,XPOT,PGD,DDX21,TBRG4,EIF4A1,GCLC,USP36,FBXO30,VEGFA,MTHFD2,MET,FNIP2,UTP14A,ABCB6,NOLC1,PDSS1,RSAD1,E2F3,PPAN-P2RY11,PPAN,ANKRD13B,CCDC86,PLK3,POLR3D,NOP58,PTP4A1,EPS8,PCBP1,SEC24A,GCLM,PLIN5,MLYCD,SLC1A4,MAPK6,A…
15	wgEncodeSydhTfbsK562CmycIfng6hStdPk.narrowPeak.gz	0.0603849	4.11309	T1	MYC	ZC3H7B,DDX21,ABCE1,NOC3L,NOLC1,NOL8,GTPBP4,ALDH18A1,ODC1,DGKH,AGPAT2,RRP12,SUPV3L1,WDR43,RPF2,ECE2,TUBB6,TBRG4,GPATCH4,UTP14A,NOP58,METTL1,PPAN,PPAN-P2RY11,MDN1,MRPL45,EIF3A,RSL1D1,USPL1,SLC7A5,EIF4A1,GNL3,NAT10,WDR75,SLC16A6,POLR3D,TIMM8A,RRP15,PPARGC1B,ACTG1,NME1,CCDC86,COX10,URB2,THUMPD3,C15orf39,RCC2,NT5DC3,DHX37,SEC31A,HEATR1,DDX28,TIMM9,SLC20A1,BAZ1A,ADCK1,PDSS1,PCBP1,ZNF593,XPOT,YRDC,TRNT1…
16	wgEncodeHaibTfbsK562Sin3ak20V0416101PkRep1.broadPeak.gz	0.0544656	3.47269	T4	SIN3A	MAPK8IP2,UTP20,ANKRD13B,CCDC86,PDE8A,URB1,GDAP2,MAK16,URB2,MRPS2,EIF4EBP1,DHX37,TRMT61A,SLC3A2,NME1,WDR46,RRP12,DDX21,ATP6V1H,GAR1,RRP15,POLR3D,ABCE1,METTL1,ADPGK,HSPBP1,TBRG4,ATAD3A,PWP2,PLK3,GEMIN5,SUPV3L1,GPATCH4,HEATR1,MAPK6,GRWD1,ECE2,NOL8,SLC25A46,TFRC,NAT10,ZNF593,SLC6A9,PPAN,PPAN-P2RY11,YRDC,E2F3,TAF1D,SLC38A2,BYSL,CNKSR3,SEC31A,RCC2,ABCB6,TIMM10,PEX10,UBIAD1,MYC,NT5DC3,TXNRD1
17	wgEncodeHaibTfbsHct116MaxV0422111PkRep2.broadPeak.gz	0.0538229	3.40315	T2	MAX	NOC3L,NOL8,MDN1,MYO19,DDX21,EIF4EBP1,ECE2,GNL3,TFRC,XPOT,UCK2,SUPV3L1,DPH5,PCBP1,NOP58,URB1,MTHFD2,SLC7A5,RPF2,C15orf39,ABCE1,GAR1,ATF6,USPL1,UTP20,AEN,PPAN,PPAN-P2RY11,ABCB6,URB2,SLC16A6,GPATCH4,SEPHS2,GEMIN5,THUMPD3,LTV1,METTL1,WDR43,SDAD1,UTP14A,HEATR1,GTF2H1,PDE8A,TXNRD1,GCLC,CCDC86,TIMM10,RRP12,BYSL,TBRG4,RRP15,FOXN2,UBIAD1,E2F3,PYCR1,TIMM8A,SLC20A1,SQSTM1,PHB2,PDSS1,DHX37,FBXO30,SEC24A,ANKR…
18	wgEncodeHaibTfbsK562MaxV0416102PkRep1.broadPeak.gz	0.0527616	3.28833	T2	MAX	SUPV3L1,SLC7A5,GEMIN5,UTP18,MAK16,AEN,NAT10,TAF1D,THUMPD3,C15orf39,SLC3A2,DDX21,UCP3,MRPS18B,URB1,ECE2,NT5DC3,GDAP2,SLC16A6,SLC20A1,MDN1,SLC38A1,PGD,GRWD1,PDSS1,XPOT,USP36,TBRG4,RRP15,RSL1D1,PPARGC1B,NME1,UCK2,PLK3,WDR43,PDE8A,ATF5,TFRC,MYO19,NAA25,NOL8,FOXN2,METTL1,ABCE1,SPHK1,GTPBP4,POLR3D,E2F3,UTP20,BYSL,NOC3L,DNAJC11,PCBP1,GTF2H1,EIF4EBP1,LTV1,SQSTM1,AFG3L2,MTHFD2,CCDC86,PEX10,NOLC1,HEATR1,GA…
19	wgEncodeHaibTfbsMcf7Sin3ak20V0422111PkRep2.broadPeak.gz	0.0523318	3.24184	T4	SIN3A	TXNRD1,SLC38A2,MYC,PDE8A,NOL8,E2F3,SLC38A1,DHX37,UTP20,AEN,RRP15,AKAP1,MRPS18B,UTP18,EPS8,NOLC1,FUT1,NME1,RSL1D1,METTL1,BRI3,NOP58,DDX21
20	wgEncodeHaibTfbsPfsk1Sin3ak20V0416101PkRep1.broadPeak.gz	0.0518498	3.18969	T4	SIN3A	MYC,CCDC86,RRP12,E2F3,DHX37,SLC3A2,WDR46,UGP2,DUSP4,USP36,ANKRD49,METTL1,URB2,ADAMTS1,NOLC1,VEGFA,TIMM10,TXNRD1,DDX21,NME1,SPATA5,RRP15,SUPV3L1,EIF4A1
21	wgEncodeHaibTfbsK562Sin3ak20V0416101PkRep2.broadPeak.gz	0.0517788	3.182	T4	SIN3A	GDAP2,PDE8A,MAPK8IP2,FTL,NOL8,URB1,CCDC86,URB2,UTP20,UTP18,YRDC,PEX10,MAK16,PPARGC1B,EIF4EBP1,TFRC,PWP2,DDX21,RRP12,SUPV3L1,ATAD3A,WDR46,ABCE1,ADPGK,MRPS2,GAR1,NAT10,ANKRD13B,GTPBP4,SPATA5,ZNF593,POLR3D,C15orf39,SLC20A1,NOLC1,SLC38A2,WDR43,PLK3,RSL1D1,GEMIN5,LTV1,RRP15,TRMT61A,SLC25A46,SLC3A2,METTL1,DHX37,AKAP1,MYO19,GNL3,SEC24A,SLC25A22,NME1,MDN1,GRWD1,E2F3,PDSS1,ATP6V1H,TKT,TIMM9,SLC6A9,ODC1,HS…
22	wgEncodeHaibTfbsEcc1MaxV0422111PkRep1.broadPeak.gz	0.0509006	3.087	T2	MAX	DDX21,SLC3A2,ECE2,USP36,NOC3L,PCBP1,ATF5,MYO19,MTHFD2,METTL1,ODC1,NOL8,EIF4A1,TFRC,MDN1,GNL3,WDR43,NOLC1,PDE8A,SLC38A1,NME1,C12orf66,SUPV3L1,SLC20A1,CCDC86,ABCE1,UTP14A,UTP20,NOP58,ABCB6,DNAJC11,USPL1,RRP12,TMED5,SQSTM1,FOXN2,XPOT,PPAN-P2RY11,PPAN,EIF4EBP1,MTHFD1,DPH5,ADAMTSL5,PSAT1,SLC38A2,SCO2,RRP15,RPF2,RNF149,AKAP1,PLK3,RSL1D1,UTP18,TSR1,ATF4,PPARGC1B,SLC7A5,MRPS2,PDSS1,MAK16,LTV1,EPS8,MRPS18…
23	wgEncodeHaibTfbsA549Sin3ak20V0422111Etoh02PkRep1.broadPeak.gz	0.0502915	3.0211	T4	SIN3A	MYC,FTL,ACTG1,EIF4A1,CLTC,ANKRD13B,TXNRD1,SLC7A5,PDE8A,SLC38A2,SLC3A2,SERPINE1,MYO19,NOL8,NME1,ATF5,SPTBN4,EIF1AD,OSGIN1,SLC38A1,MTHFD2,ABCB6,DDX21,NOLC1,SQSTM1,NQO1,ADPGK,DUSP4,NAT10,TIMM9,TSR1,GRWD1
