## Supplementary Table S5 for "A mitochondrial long-chain fatty acid oxidation defect leads to uncharged tRNA accumulation and activation of the integrated stress response in the mouse heart"

### Sheet: S5
Table S5
Primer Sequences for the tRNA charging assay
AlaYGCfw	GGGGATGTAGCTCAGTGGTAGAGC
AlaYGCrv	GAGAATTCCATGGTGGAGATGCCGG
GluCTCfw	TCCCTGGTGGTCTAGTGGTTAGGATTC
GluCTCrv	GAGAATTCCATGGTTCCCTGACCG
GlnCTGfw	GGTTCCATGGTGTAATGGTNAGCACTCTG
GlnCTGrv	GAGAATTCCATGGAGGTTCCACCGAGATTTG
ProHGGfw	GGCTCGTTGGTCTAGGGGTATGATTC
ProHGGrv	GAGAATTCCATGGGGGCTCGTC
LeuWAGfw	GGTAGYGTGGCCGAGCG
LeuWAGrv	GAGAATTCCATGGCAGYGGTGGG
ValMACfw	GTTTCCGTAGTGTAGTGGTTATCACGTTCG
ValMACrv	GAGAATTCCATGGTGTTTCCGCCC
eMetCATfw	GCCTCSTTAGCGCAGTAGGTAG
eMetCATrv	GAGAATTCCATGGTGCCCCSTS
AspGTCfw	TCCTCGTTAGTATAGTGGTGAGTATCCCC
AspGTCrv	GAGAATTCCATGGCTCCCCGTC
ArgACGfw	GGGCCAGTGGCGCAATG
ArgACGrv	GAGAATTCCATGGCGAGCCAGC
yPhefw	GCGGAYTTAGCTCAGTTGGGAGAG
yPherv	GAGAATTCCATGGTGCGAAYTCTGTGG
